# Gene Expression Networks in the Drosophila Genetic Reference Panel

**DOI:** 10.1101/816579

**Authors:** Logan J. Everett, Wen Huang, Shanshan Zhou, Mary Anna Carbone, Richard F. Lyman, Gunjan H. Arya, Matthew S. Geisz, Junwu Ma, Fabio Morgante, Genevieve St. Armour, Lavanya Turlapati, Robert R. H. Anholt, Trudy F. C. Mackay

**Affiliations:** Program in Genetics, W. M. Keck Center for Behavioral Biology and Department of Biological Sciences, North Carolina State University, Raleigh NC 27695-7614; Sciome, 2 Davis Drive, Research Triangle Park, NC 27709, USA; Department of Animal Science, Michigan State University, 474 S Shaw Lane, East Lansing, MI 48824; Covance, 100 Perimeter Park, Suite C, Morrisville, NC 27560; Center for Human Genetics and Department of Genetics and Biochemistry, Clemson University, 114 Gregor Mendel Circle, Greenwood, SC 29646; University of North Carolina at Chapel Hill School of Medicine, 321 S Columbia St, Chapel Hill, NC 27516; Key Laboratory for Animal Biotechnology of Jiangxi Province and the Ministry of Agriculture of China, JiangXi Agricultural University, JiangXi, China; Section of Genetic Medicine, Department of Medicine, University of Chicago, Chicago, IL 60637

## Abstract

A major challenge in modern biology is to understand how naturally occurring variation in DNA sequences affects complex organismal traits through networks of intermediate molecular phenotypes. Here, we performed deep RNA sequencing of 200 Drosophila Genetic Reference Panel inbred lines with complete genome sequences, and mapped expression quantitative trait loci for annotated genes, novel transcribed regions (most of which are long noncoding RNAs), transposable elements and microbial species. We identified host variants that affect expression of transposable elements, independent of their copy number, as well as microbiome composition. We constructed sex-specific expression quantitative trait locus regulatory networks. These networks are enriched for novel transcribed regions and target genes in heterochromatin and euchromatic regions of reduced recombination, and genes regulating transposable element expression. This study provides new insights regarding the role of natural genetic variation in regulating gene expression and generates testable hypotheses for future functional analyses.
