## Supplemental Table 3 for "Gene Expression Networks in the Drosophila Genetic Reference Panel"

### Sheet: Table S3A
Module	Module Size	Average Connectivity	Known Gene Count	NTR Count	Known Genes	Novel Genes	GO Biological Processes	GO Molecular Functions	GO Cellular Components	Pathways	Protein Domains	BDGP in situ Expression
1	28	0.085481	8	20	FBgn0022981,FBgn0037163,FBgn0010247,FBgn0085790,FBgn0039862,FBgn0085491,FBgn0264478,FBgn0266180	XLOC_026575,XLOC_026568,XLOC_026578,XLOC_026574,XLOC_026572,XLOC_026561,XLOC_026577,XLOC_026571,XLOC_026562,XLOC_026582,XLOC_026584,XLOC_026570,XLOC_026573,XLOC_026583,XLOC_026591,XLOC_026563,XLOC_027704,XLOC_026566,XLOC_026579,XLOC_026580
2	149	0.0839335	145	4	FBgn0035768,FBgn0000359,FBgn0038469,FBgn0031111,FBgn0014465,FBgn0000360,FBgn0037405,FBgn0029568,FBgn0029697,FBgn0263038,FBgn0038611,FBgn0014464,FBgn0032788,FBgn0041709,FBgn0036715,FBgn0032127,FBgn0014466,FBgn0041252,FBgn0035697,FBgn0036938,FBgn0000644,FBgn0030439,FBgn0029696,FBgn0000358,FBgn0032789,FBgn0000357,FBgn0000356,FBgn0035328,FBgn0032523,FBgn0000427,FBgn0040514,FBgn0032126,FBgn0000355,FBg…	XLOC_028282,XLOC_002859,XLOC_003020,XLOC_027888	chorion-containing eggshell formation [GO:0007304],eggshell formation [GO:0030703],ovarian follicle cell development [GO:0030707],columnar/cuboidal epithelial cell development [GO:0002066],columnar/cuboidal epithelial cell differentiation [GO:0002065],epithelial cell development [GO:0002064],oogenesis [GO:0048477],female gamete generation [GO:0007292],epithelial cell differentiation [GO:0030855],…	structural constituent of chorion [GO:0005213]	external encapsulating structure [GO:0030312],chorion [GO:0042600],cell periphery [GO:0071944],egg coat [GO:0035805],vitelline envelope [GO:0060388]		Vitelline membrane cysteine-rich domain [IPR013135],Chorion 2 [IPR005649],Aspartic peptidase A1 family [IPR001461],Aspartic peptidase domain superfamily [IPR021109],Peptidase family A1 domain [IPR033121]
3	26	0.0691969	26	0	FBgn0034407,FBgn0014865,FBgn0004240,FBgn0041579,FBgn0010388,FBgn0041581,FBgn0000279,FBgn0012042,FBgn0035977,FBgn0266405,FBgn0000276,FBgn0034741,FBgn0000277,FBgn0265577,FBgn0052185,FBgn0035806,FBgn0262881,FBgn0264541,FBgn0041180,FBgn0030310,FBgn0041182,FBgn0033593,FBgn0261989,FBgn0262481,FBgn0085194,FBgn0085244		defense response to Gram-positive bacterium [GO:0050830],response to biotic stimulus [GO:0009607],response to external biotic stimulus [GO:0043207],response to other organism [GO:0051707],defense response to other organism [GO:0098542],defense response to Gram-negative bacterium [GO:0050829],defense response to bacterium [GO:0042742],defense response [GO:0006952],antibacterial humoral response [G…	peptidoglycan binding [GO:0042834],N-acetylmuramoyl-L-alanine amidase activity [GO:0008745],peptidoglycan receptor activity [GO:0016019],signaling pattern recognition receptor activity [GO:0008329],pattern recognition receptor activity [GO:0038187],glycosaminoglycan binding [GO:0005539],peptidoglycan muralytic activity [GO:0061783],hydrolase activity, acting on carbon-nitrogen (but not peptide) b…	extracellular space [GO:0005615],extracellular region [GO:0005576],extracellular region part [GO:0044421]		Attacin, C-terminal [IPR005521],Cecropin [IPR000875],Cecropin, diptera [IPR020400],Attacin, N-terminal [IPR005520],Peptidoglycan recognition protein [IPR015510],N-acetylmuramoyl-L-alanine amidase domain [IPR002502],Peptidoglycan recognition protein family domain, metazoa/bacteria [IPR006619],N-acetylmuramoyl-L-alanine amidase/PGRP domain superfamily [IPR036505],Alpha-2-macroglobulin [IPR001599],A…
4	315	0.0652128	307	8	FBgn0032074,FBgn0029507,FBgn0038466,FBgn0010246,FBgn0030775,FBgn0004228,FBgn0025692,FBgn0030774,FBgn0085424,FBgn0051004,FBgn0030747,FBgn0024361,FBgn0032235,FBgn0264750,FBgn0053127,FBgn0028518,FBgn0028381,FBgn0032435,FBgn0265185,FBgn0065032,FBgn0031004,FBgn0029835,FBgn0034436,FBgn0046302,FBgn0033787,FBgn0035360,FBgn0030929,FBgn0036993,FBgn0030040,FBgn0265186,FBgn0034279,FBgn0039756,FBgn0039818,FBg…	XLOC_026306,XLOC_032094,XLOC_026308,XLOC_015046,XLOC_008361,XLOC_003925,XLOC_015528,XLOC_005866					Protein TsetseEP [IPR007931],DM9 repeat [IPR006616],Domain of unknown function DUF3421 [IPR024518],Transcription activator MBF2 [IPR031734]	embryonic midgut,embryonic midgut chamber,embryonic proventriculus,embryonic proventriculus outer layer,embryonic Malpighian tubule
5	43	0.0610201	43	0	FBgn0026077,FBgn0035398,FBgn0261341,FBgn0031629,FBgn0036470,FBgn0036469,FBgn0052499,FBgn0086900,FBgn0086611,FBgn0039441,FBgn0086758,FBgn0020637,FBgn0038130,FBgn0086519,FBgn0020638,FBgn0039434,FBgn0030588,FBgn0019660,FBgn0038986,FBgn0036390,FBgn0028544,FBgn0032538,FBgn0260653,FBgn0036289,FBgn0031737,FBgn0038017,FBgn0040843,FBgn0029851,FBgn0033942,FBgn0035798,FBgn0035636,FBgn0039719,FBgn0028855,FBg…		chitin-based cuticle development [GO:0040003],cuticle development [GO:0042335],multicellular organism development [GO:0007275],developmental process [GO:0032502],anatomical structure development [GO:0048856]	structural constituent of chitin-based cuticle [GO:0005214],structural constituent of cuticle [GO:0042302],structural constituent of chitin-based larval cuticle [GO:0008010],structural molecule activity [GO:0005198],chitin deacetylase activity [GO:0004099],deacetylase activity [GO:0019213],chitin binding [GO:0008061]	extracellular matrix [GO:0031012],extracellular region [GO:0005576],extracellular region part [GO:0044421]		Insect cuticle protein [IPR000618],Chitin binding domain superfamily [IPR036508],Chitin binding domain [IPR002557]	embryonic/larval tracheal system,embryonic dorsal epidermis,embryonic head epidermis,embryonic salivary gland common duct,embryonic ventral epidermis,embryonic salivary gland duct,embryonic esophagus
6	27	0.0544923	27	0	FBgn0025583,FBgn0034512,FBgn0022355,FBgn0262838,FBgn0040734,FBgn0040653,FBgn0040582,FBgn0040736,FBgn0031560,FBgn0039102,FBgn0067905,FBgn0031561,FBgn0034511,FBgn0038211,FBgn0034329,FBgn0034331,FBgn0001112,FBgn0032834,FBgn0032835,FBgn0039628,FBgn0038299,FBgn0260474,FBgn0034328,FBgn0050026,FBgn0263083,FBgn0028526,FBgn0040735		response to biotic stimulus [GO:0009607],response to external biotic stimulus [GO:0043207],response to other organism [GO:0051707],multi-organism process [GO:0051704],defense response [GO:0006952],response to external stimulus [GO:0009605],response to bacterium [GO:0009617],response to fungus [GO:0009620]		extracellular region [GO:0005576]		Immune-induced protein Dim [IPR013172]
7	21	0.0532361	21	0	FBgn0030334,FBgn0029147,FBgn0033949,FBgn0040102,FBgn0243514,FBgn0031261,FBgn0036587,FBgn0261628,FBgn0014033,FBgn0035623,FBgn0261362,FBgn0028936,FBgn0259896,FBgn0033367,FBgn0037228,FBgn0030362,FBgn0028542,FBgn0029167,FBgn0037817,FBgn0051445,FBgn0037553		defense response [GO:0006952],response to stress [GO:0006950],defense response to other organism [GO:0098542],response to bacterium [GO:0009617],defense response to bacterium [GO:0042742],response to biotic stimulus [GO:0009607],response to external biotic stimulus [GO:0043207],response to other organism [GO:0051707]				EGF-like domain (IPR000742)	plasmatocytes anlage,plasmatocytes
8	66	0.0521118	66	0	FBgn0266417,FBgn0053178,FBgn0039048,FBgn0051321,FBgn0003162,FBgn0027586,FBgn0042119,FBgn0034094,FBgn0030272,FBgn0046999,FBgn0036891,FBgn0039483,FBgn0043841,FBgn0041713,FBgn0034509,FBgn0032494,FBgn0030244,FBgn0032774,FBgn0039494,FBgn0053110,FBgn0036659,FBgn0032025,FBgn0037288,FBgn0038198,FBgn0041711,FBgn0043792,FBgn0036698,FBgn0262537,FBgn0261534,FBgn0039040,FBgn0033464,FBgn0030164,FBgn0085483,FBg…			isomerase activity [GO:0016853]	extracellular region [GO:0005576],extracellular region part [GO:0044421],extracellular space [GO:0005615]		Haemolymph juvenile hormone binding [IPR010562],Takeout superfamily [IPR038606],Major royal jelly protein/protein yellow [IPR017996]
9	35	0.051057	15	20	FBgn0027546,FBgn0032262,FBgn0058263,FBgn0004623,FBgn0039052,FBgn0024754,FBgn0083007,FBgn0050428,FBgn0265533,FBgn0053109,FBgn0034140,FBgn0265413,FBgn0031305,FBgn0050334,FBgn0052581	XLOC_011976,XLOC_011973,XLOC_011974,XLOC_011975,XLOC_011971,XLOC_011972,XLOC_011969,XLOC_011970,XLOC_011950,XLOC_011946,XLOC_011945,XLOC_011949,XLOC_011951,XLOC_011952,XLOC_011947,XLOC_011943,XLOC_021565,XLOC_011977,XLOC_011978,XLOC_011968
10	20	0.0464578	20	0	FBgn0010053,FBgn0014469,FBgn0013772,FBgn0011576,FBgn0083956,FBgn0037936,FBgn0033065,FBgn0037166,FBgn0038194,FBgn0030332,FBgn0038074,FBgn0033215,FBgn0000473,FBgn0034405,FBgn0033204,FBgn0040256,FBgn0050489,FBgn0085209,FBgn0030594,FBgn0015569		response to insecticide [GO:0017085],oxidation-reduction process [GO:0055114],response to DDT [GO:0046680],response to organic cyclic compound [GO:0014070]	oxidoreductase activity [GO:0016491],iron ion binding [GO:0005506],cofactor binding [GO:0048037],oxidoreductase activity, acting on paired donors, with incorporation or reduction of molecular oxygen [GO:0016705],heme binding [GO:0020037],tetrapyrrole binding [GO:0046906],catalytic activity [GO:0003824],hydrolase activity, acting on ether bonds [GO:0016801],ether hydrolase activity [GO:0016803],ci…		Phase I - Functionalization of compounds,Arachidonic acid metabolism,Biological oxidations	Cytochrome P450, conserved site [IPR017972],Cytochrome P450 [IPR001128],Cytochrome P450 superfamily [IPR036396],Cytochrome P450, E-class, group I [IPR002401]
11	73	0.0420002	73	0	FBgn0051343,FBgn0015001,FBgn0039774,FBgn0033423,FBgn0259101,FBgn0038135,FBgn0050043,FBgn0032373,FBgn0036978,FBgn0051267,FBgn0037678,FBgn0011556,FBgn0003863,FBgn0051266,FBgn0038481,FBgn0038740,FBgn0250815,FBgn0030005,FBgn0051233,FBgn0025709,FBgn0030148,FBgn0051259,FBgn0035665,FBgn0039045,FBgn0050047,FBgn0037782,FBgn0029827,FBgn0038845,FBgn0040060,FBgn0051463,FBgn0051265,FBgn0050272,FBgn0033774,FBg…		proteolysis [GO:0006508],protein metabolic process [GO:0019538],organonitrogen compound metabolic process [GO:1901564],primary metabolic process [GO:0044238],macromolecule metabolic process [GO:0043170]	peptidase activity, acting on L-amino acid peptides [GO:0070011],serine-type peptidase activity [GO:0008236],serine hydrolase activity [GO:0017171],peptidase activity [GO:0008233],serine-type endopeptidase activity [GO:0004252],hydrolase activity [GO:0016787],endopeptidase activity [GO:0004175],catalytic activity, acting on a protein [GO:0140096],catalytic activity [GO:0003824],alkaline phosphata…	vacuolar membrane [GO:0005774],vacuolar part [GO:0044437],whole membrane [GO:0098805],cell surface [GO:0009986]	Digestion	Serine proteases, trypsin family, serine active site [IPR033116],Peptidase S1A, chymotrypsin family [IPR001314],Serine proteases, trypsin domain [IPR001254],Peptidase S1, PA clan [IPR009003],Serine proteases, trypsin family, histidine active site [IPR018114],Alkaline phosphatase [IPR001952]	embryonic midgut,embryonic midgut chamber
12	88	0.0383385	85	3	FBgn0037387,FBgn0034664,FBgn0034247,FBgn0000406,FBgn0032213,FBgn0002570,FBgn0002569,FBgn0035189,FBgn0033999,FBgn0040349,FBgn0030737,FBgn0051106,FBgn0035300,FBgn0038105,FBgn0037386,FBgn0034663,FBgn0001208,FBgn0034162,FBgn0033297,FBgn0031432,FBgn0016013,FBgn0024289,FBgn0261575,FBgn0034045,FBgn0033294,FBgn0033296,FBgn0020385,FBgn0032076,FBgn0043783,FBgn0050360,FBgn0016715,FBgn0063667,FBgn0040211,FBg…	XLOC_010303,XLOC_015859,XLOC_002876	carbohydrate catabolic process [GO:0016052],oligosaccharide catabolic process [GO:0009313],oligosaccharide metabolic process [GO:0009311],small molecule metabolic process [GO:0044281],oxidation-reduction process [GO:0055114],organic substance catabolic process [GO:1901575],carboxylic acid metabolic process [GO:0019752],oxoacid metabolic process [GO:0043436],carbohydrate metabolic process [GO:0005…	maltose alpha-glucosidase activity [GO:0032450],alpha-glucosidase activity [GO:0090599],alpha-amylase activity [GO:0004556],glucosidase activity [GO:0015926],amylase activity [GO:0016160],hydrolase activity, hydrolyzing O-glycosyl compounds [GO:0004553],hydrolase activity, acting on glycosyl bonds [GO:0016798],catalytic activity [GO:0003824],oxidoreductase activity [GO:0016491],coenzyme binding […		Metabolic pathways,Galactose metabolism,Amino acid transport across the plasma membrane,SLC-mediated transmembrane transport,Starch and sucrose metabolism,Transport of inorganic cations/anions and amino acids/oligopeptides,Metabolism of amino acids and derivatives,Glyoxylate metabolism and glycine degradation,Phenylalanine and tyrosine catabolism	Glycosyl hydrolase, family 13, catalytic domain [IPR006047],Glycoside hydrolase superfamily [IPR017853],Sugar/inositol transporter [IPR003663]	yolk nuclei,amnioserosa,crystal cell,embryonic/larval fat body
13	560	0.0282428	534	26	FBgn0039897,FBgn0001216,FBgn0025712,FBgn0265262,FBgn0030158,FBgn0004513,FBgn0011280,FBgn0002772,FBgn0031692,FBgn0031850,FBgn0053519,FBgn0034515,FBgn0051103,FBgn0002773,FBgn0029948,FBgn0035410,FBgn0038202,FBgn0038294,FBgn0032857,FBgn0011281,FBgn0030156,FBgn0085201,FBgn0031232,FBgn0265045,FBgn0011293,FBgn0259209,FBgn0030257,FBgn0036783,FBgn0030237,FBgn0004620,FBgn0011283,FBgn0035817,FBgn0037895,FBg…	XLOC_026887,XLOC_003904,XLOC_008050,XLOC_002304,XLOC_014691,XLOC_009255,XLOC_003017,XLOC_012695,XLOC_009527,XLOC_004080,XLOC_009174,XLOC_024760,XLOC_031447,XLOC_028473,XLOC_014597,XLOC_023662,XLOC_005587,XLOC_015437,XLOC_002555,XLOC_028018,XLOC_012086,XLOC_019220,XLOC_008358,XLOC_015105,XLOC_028728,XLOC_008359	sensory perception of chemical stimulus [GO:0007606],sensory perception [GO:0007600],system process [GO:0003008]	odorant binding [GO:0005549]			Protein of unknown function DUF1091 [IPR010512],Pheromone/general odorant binding protein superfamily [IPR036728],Pheromone/general odorant binding protein [IPR006170]

### Sheet: Table S3B
Module	Module Size	Average Connectivity	Known Gene Count	Novel Gene Count	Known Genes	Novel Genes	GO Biological Processes	GO Molecular Functions	GO Cellular Components	Pathways	Protein Domains	BDGP in situ Expression
1	83	0.0886741	37	46	FBgn0263236,FBgn0029771,FBgn0264794,FBgn0038617,FBgn0051313,FBgn0259966,FBgn0266698,FBgn0262169,FBgn0038237,FBgn0264377,FBgn0085475,FBgn0031694,FBgn0037577,FBgn0265939,FBgn0032888,FBgn0053667,FBgn0263655,FBgn0004552,FBgn0034804,FBgn0039471,FBgn0000451,FBgn0265081,FBgn0032022,FBgn0262142,FBgn0085452,FBgn0031695,FBgn0039760,FBgn0267647,FBgn0032803,FBgn0037563,FBgn0032801,FBgn0038461,FBgn0023550,FBg…	XLOC_019251,XLOC_019221,XLOC_019271,XLOC_019261,XLOC_019262,XLOC_019259,XLOC_019252,XLOC_019263,XLOC_019273,XLOC_019272,XLOC_019265,XLOC_019276,XLOC_019266,XLOC_019253,XLOC_019287,XLOC_019228,XLOC_019224,XLOC_019268,XLOC_028457,XLOC_019226,XLOC_019225,XLOC_019280,XLOC_019239,XLOC_019264,XLOC_019232,XLOC_019274,XLOC_019230,XLOC_019254,XLOC_019233,XLOC_019238,XLOC_019288,XLOC_019447,XLOC_019227,XLO…
2	31	0.0812674	5	26	FBgn0010247,FBgn0037163,FBgn0264704,FBgn0266687,FBgn0086378	XLOC_026561,XLOC_026568,XLOC_026560,XLOC_026572,XLOC_026577,XLOC_026563,XLOC_026574,XLOC_026578,XLOC_027704,XLOC_026566,XLOC_026571,XLOC_026565,XLOC_026575,XLOC_026562,XLOC_026591,XLOC_026586,XLOC_026573,XLOC_026583,XLOC_026579,XLOC_022685,XLOC_026570,XLOC_026576,XLOC_022471,XLOC_026564,XLOC_026580,XLOC_018636
3	33	0.0597605	14	19	FBgn0261336,FBgn0052633,FBgn0058155,FBgn0085663,FBgn0031610,FBgn0051345,FBgn0044328,FBgn0261338,FBgn0039784,FBgn0031646,FBgn0259175,FBgn0259936,FBgn0033310,FBgn0033421	XLOC_019419,XLOC_019414,XLOC_019415,XLOC_019418,XLOC_019413,XLOC_019411,XLOC_019422,XLOC_019421,XLOC_019416,XLOC_019412,XLOC_019420,XLOC_018564,XLOC_014199,XLOC_013307,XLOC_014205,XLOC_014597,XLOC_026920,XLOC_014200,XLOC_012285
4	45	0.0478574	19	26	FBgn0027546,FBgn0058263,FBgn0035462,FBgn0004623,FBgn0266213,FBgn0039052,FBgn0053666,FBgn0263708,FBgn0002931,FBgn0034140,FBgn0031305,FBgn0262880,FBgn0265413,FBgn0261976,FBgn0265759,FBgn0038846,FBgn0051199,FBgn0032262,FBgn0037290	XLOC_011971,XLOC_011974,XLOC_011973,XLOC_011975,XLOC_011976,XLOC_011970,XLOC_011972,XLOC_011969,XLOC_011925,XLOC_011929,XLOC_011948,XLOC_011946,XLOC_011951,XLOC_011949,XLOC_011950,XLOC_011952,XLOC_011945,XLOC_011947,XLOC_011956,XLOC_011957,XLOC_011942,XLOC_021565,XLOC_011943,XLOC_012081,XLOC_029967,XLOC_006043
5	21	0.0375708	21	0	FBgn0014454,FBgn0028544,FBgn0032538,FBgn0039805,FBgn0038819,FBgn0031940,FBgn0005633,FBgn0024989,FBgn0000047,FBgn0020765,FBgn0035398,FBgn0260653,FBgn0039481,FBgn0085356,FBgn0052499,FBgn0034253,FBgn0036044,FBgn0040637,FBgn0035022,FBgn0262599,FBgn0032260		developmental process [GO:0032502],chitin-based cuticle development [GO:0040003],myofibril assembly [GO:0030239],anatomical structure development [GO:0048856],muscle cell development [GO:0055001],striated muscle cell development [GO:0055002],cuticle development [GO:0042335],muscle cell differentiation [GO:0042692],striated muscle cell differentiation [GO:0051146],skeletal myofibril assembly [GO:0…	structural molecule activity [GO:0005198],structural constituent of cuticle [GO:0042302],structural constituent of chitin-based cuticle [GO:0005214],structural constituent of chitin-based larval cuticle [GO:0008010],chitin deacetylase activity [GO:0004099],deacetylase activity [GO:0019213]	extracellular matrix (GO:0031012)		Insect cuticle protein [IPR000618]	embryonic/larval tracheal system,embryonic ventral epidermis,dorsal trunk specific anlage,primary segmental branch specific anlage,embryonic dorsal epidermis,tracheal primordium,embryonic head epidermis,embryonic/larval dorsal trunk
6	365	0.0311555	344	21	FBgn0015584,FBgn0040098,FBgn0015585,FBgn0002863,FBgn0037036,FBgn0040097,FBgn0259974,FBgn0033145,FBgn0054051,FBgn0262623,FBgn0037038,FBgn0011670,FBgn0259965,FBgn0262899,FBgn0260766,FBgn0011669,FBgn0037498,FBgn0031409,FBgn0052203,FBgn0028986,FBgn0039597,FBgn0033167,FBgn0262143,FBgn0051872,FBgn0259959,FBgn0034153,FBgn0051017,FBgn0050438,FBgn0020509,FBgn0261058,FBgn0038069,FBgn0051680,FBgn0265268,FBg…	XLOC_025678,XLOC_007848,XLOC_000152,XLOC_006457,XLOC_006459,XLOC_025523,XLOC_016420,XLOC_013172,XLOC_019974,XLOC_016401,XLOC_004440,XLOC_016402,XLOC_017259,XLOC_004857,XLOC_013267,XLOC_003851,XLOC_005374,XLOC_021967,XLOC_015859,XLOC_001294,XLOC_017946	multicellular organism reproduction [GO:0032504],reproduction [GO:0000003],multicellular organismal process [GO:0032501],regulation of female receptivity, post-mating [GO:0046008],regulation of female receptivity [GO:0045924],reproductive behavior [GO:0019098],protein hydroxylation [GO:0018126],peptidyl-proline hydroxylation to 4-hydroxy-L-proline [GO:0018401],4-hydroxyproline metabolic process […	procollagen-proline 4-dioxygenase activity [GO:0004656],procollagen-proline dioxygenase activity [GO:0019798],peptidyl-proline dioxygenase activity [GO:0031543],peptidyl-proline 4-dioxygenase activity [GO:0031545],oxidoreductase activity, acting on paired donors, with incorporation or reduction of molecular oxygen, 2-oxoglutarate as one donor, and incorporation of one atom each of oxygen into bot…	extracellular space [GO:0005615],extracellular region part [GO:0044421],extracellular region [GO:0005576]	Arginine and proline metabolism	Cross-species comparison of Drosophila male accessory gland protein genes. [15944345],Seminal influences: Drosophila Acps and the molecular interplay between males and females during reproduction. [21672851],Identification and function of proteolysis regulators in seminal fluid. [23109270],Sustained post-mating response in Drosophila melanogaster requires multiple seminal fluid proteins. [1808583…
7	206	0.0289962	202	4	FBgn0051004,FBgn0024361,FBgn0265185,FBgn0010246,FBgn0025692,FBgn0085424,FBgn0033787,FBgn0030929,FBgn0030040,FBgn0011822,FBgn0034293,FBgn0265186,FBgn0030774,FBgn0032435,FBgn0030775,FBgn0035360,FBgn0035743,FBgn0004228,FBgn0034296,FBgn0050502,FBgn0028518,FBgn0032235,FBgn0046302,FBgn0039818,FBgn0033788,FBgn0039756,FBgn0033659,FBgn0032002,FBgn0030993,FBgn0043471,FBgn0085265,FBgn0085223,FBgn0034160,FBg…	XLOC_026303,XLOC_026308,XLOC_008361,XLOC_018344	proteolysis [GO:0006508]	endopeptidase activity [GO:0004175],peptidase activity [GO:0008233],peptidase activity, acting on L-amino acid peptides [GO:0070011],serine-type endopeptidase activity [GO:0004252],serine hydrolase activity [GO:0017171],serine-type peptidase activity [GO:0008236],fatty-acyl-CoA binding [GO:0000062],fatty acid derivative binding [GO:1901567]	smooth septate junction (GO:0005920), cell junction (GO:0030054)	Neuroactive ligand-receptor interaction	Peptidase S1A, chymotrypsin family [IPR001314],Peptidase S1, PA clan [IPR009003],Serine proteases, trypsin domain [IPR001254],Transcription activator MBF2 [IPR031734],Serine proteases, trypsin family, serine active site [IPR033116],Serine proteases, trypsin family, histidine active site [IPR018114],Protein TsetseEP [IPR007931],DM9 repeat [IPR006616],Domain of unknown function DUF3421 [IPR024518],…	embryonic midgut,embryonic midgut chamber,embryonic proventriculus
8	43	0.0288318	43	0	FBgn0082959,FBgn0086658,FBgn0083046,FBgn0083005,FBgn0082976,FBgn0082957,FBgn0083048,FBgn0086668,FBgn0082967,FBgn0086659,FBgn0263488,FBgn0083014,FBgn0086662,FBgn0263468,FBgn0082979,FBgn0082969,FBgn0082960,FBgn0083018,FBgn0263459,FBgn0083017,FBgn0263466,FBgn0263472,FBgn0082975,FBgn0065100,FBgn0086660,FBgn0004187,FBgn0041721,FBgn0082958,FBgn0082995,FBgn0082981,FBgn0083049,FBgn0263483,FBgn0083040,FBg…		RNA splicing [GO:0008380],mRNA processing [GO:0006397],mRNA metabolic process [GO:0016071],RNA splicing, via transesterification reactions [GO:0000375],RNA splicing, via transesterification reactions with bulged adenosine as nucleophile [GO:0000377],mRNA splicing, via spliceosome [GO:0000398],RNA processing [GO:0006396],RNA metabolic process [GO:0016070]		Sm-like protein family complex [GO:0120114],small nuclear ribonucleoprotein complex [GO:0030532],spliceosomal snRNP complex [GO:0097525],ribonucleoprotein complex [GO:1990904],nuclear part [GO:0044428]
9	42	0.0281664	42	0	FBgn0034407,FBgn0014865,FBgn0004240,FBgn0041579,FBgn0010388,FBgn0041581,FBgn0266405,FBgn0012042,FBgn0052185,FBgn0264541,FBgn0265577,FBgn0000279,FBgn0010381,FBgn0022355,FBgn0035806,FBgn0025583,FBgn0034512,FBgn0262881,FBgn0034647,FBgn0010385,FBgn0035977,FBgn0040582,FBgn0040734,FBgn0040653,FBgn0031561,FBgn0263083,FBgn0031560,FBgn0260746,FBgn0038211,FBgn0034331,FBgn0039759,FBgn0038299,FBgn0261989,FBg…		response to biotic stimulus [GO:0009607],response to external biotic stimulus [GO:0043207],response to other organism [GO:0051707],humoral immune response [GO:0006959],response to bacterium [GO:0009617],defense response to Gram-positive bacterium [GO:0050830],antibacterial humoral response [GO:0019731],immune response [GO:0006955],defense response [GO:0006952],antimicrobial humoral response [GO:0…		extracellular region [GO:0005576],extracellular space [GO:0005615],extracellular region part [GO:0044421]	Antimicrobial peptides	Attacin, C-terminal [IPR005521],Attacin, N-terminal [IPR005520],Immune-induced protein Dim [IPR013172]
10	57	0.0249124	56	1	FBgn0259952,FBgn0004181,FBgn0036289,FBgn0259968,FBgn0011694,FBgn0039754,FBgn0032265,FBgn0043792,FBgn0034474,FBgn0037323,FBgn0259975,FBgn0262896,FBgn0035089,FBgn0250862,FBgn0038130,FBgn0032495,FBgn0261054,FBgn0038986,FBgn0051779,FBgn0083951,FBgn0030592,FBgn0052072,FBgn0030828,FBgn0262854,FBgn0265267,FBgn0036780,FBgn0036970,FBgn0035146,FBgn0011695,FBgn0038009,FBgn0264831,FBgn0259953,FBgn0265541,FBg…	XLOC_011423		peptidase regulator activity [GO:0061134],peptidase inhibitor activity [GO:0030414],endopeptidase regulator activity [GO:0061135],enzyme inhibitor activity [GO:0004857],serine-type endopeptidase inhibitor activity [GO:0004867],endopeptidase inhibitor activity [GO:0004866]	extracellular space [GO:0005615],extracellular region [GO:0005576],extracellular region part [GO:0044421]		Pancreatic trypsin inhibitor Kunitz domain [IPR002223],Pancreatic trypsin inhibitor Kunitz domain superfamily [IPR036880],Proteinase inhibitor I2, Kunitz, conserved site [IPR020901]	embryonic/larval posterior spiracle,embryonic head epidermis,embryonic proventriculus,embryonic ventral epidermis,embryonic dorsal epidermis,embryonic esophagus
11	39	0.0243148	37	2	FBgn0010053,FBgn0014469,FBgn0034405,FBgn0013772,FBgn0033215,FBgn0038475,FBgn0037936,FBgn0259834,FBgn0033065,FBgn0038194,FBgn0033204,FBgn0035438,FBgn0034909,FBgn0050489,FBgn0030332,FBgn0000473,FBgn0015569,FBgn0034628,FBgn0029994,FBgn0038074,FBgn0040256,FBgn0029866,FBgn0036698,FBgn0085209,FBgn0023541,FBgn0000565,FBgn0040262,FBgn0034406,FBgn0036750,FBgn0015570,FBgn0036749,FBgn0031449,FBgn0036211,FBg…	XLOC_032533,XLOC_032532	oxidation-reduction process [GO:0055114],response to insecticide [GO:0017085],response to DDT [GO:0046680],response to organic cyclic compound [GO:0014070]	oxidoreductase activity [GO:0016491],hydrolase activity, acting on ether bonds [GO:0016801],ether hydrolase activity [GO:0016803],cis-stilbene-oxide hydrolase activity [GO:0033961],catalytic activity [GO:0003824],heme binding [GO:0020037],tetrapyrrole binding [GO:0046906],iron ion binding [GO:0005506],oxidoreductase activity, acting on paired donors, with incorporation or reduction of molecular o…		Phase I - Functionalization of compounds,Biological oxidations,Arachidonic acid metabolism,Drug metabolism - other enzymes	Cytochrome P450, conserved site [IPR017972],Cytochrome P450 [IPR001128],Cytochrome P450 superfamily [IPR036396],Cytochrome P450, E-class, group I [IPR002401],Epoxide hydrolase-like [IPR000639],Epoxide hydrolase, N-terminal [IPR010497],Epoxide hydrolase [IPR016292]	yolk nuclei
12	44	0.020409	43	1	FBgn0029147,FBgn0003137,FBgn0036587,FBgn0030334,FBgn0243514,FBgn0040102,FBgn0031261,FBgn0035623,FBgn0261362,FBgn0259896,FBgn0014033,FBgn0261628,FBgn0037288,FBgn0042119,FBgn0033367,FBgn0028542,FBgn0039483,FBgn0033949,FBgn0028936,FBgn0029167,FBgn0011828,FBgn0032494,FBgn0033723,FBgn0050042,FBgn0034509,FBgn0261534,FBgn0259682,FBgn0038849,FBgn0262537,FBgn0038761,FBgn0034094,FBgn0040091,FBgn0052091,FBg…	XLOC_031447	defense response to other organism [GO:0098542],defense response [GO:0006952],response to stress [GO:0006950],response to biotic stimulus [GO:0009607],response to external biotic stimulus [GO:0043207],response to other organism [GO:0051707],response to external stimulus [GO:0009605],immune system process [GO:0002376],phagocytosis [GO:0006909],response to stimulus [GO:0050896],endocytosis [GO:0006…		extracellular region [GO:0005576]		EGF-like domain [IPR000742],Haemolymph juvenile hormone binding [IPR010562],Takeout superfamily [IPR038606]	plasmatocytes anlage,procrystal cell,crystal cell,plasmatocytes
13	35	0.0173062	35	0	FBgn0002570,FBgn0034664,FBgn0035355,FBgn0261575,FBgn0035356,FBgn0002569,FBgn0034663,FBgn0033297,FBgn0034247,FBgn0050360,FBgn0037386,FBgn0033294,FBgn0035300,FBgn0033296,FBgn0033999,FBgn0037973,FBgn0051104,FBgn0263234,FBgn0054040,FBgn0002571,FBgn0031432,FBgn0039085,FBgn0035476,FBgn0038347,FBgn0063492,FBgn0038681,FBgn0261393,FBgn0036066,FBgn0001089,FBgn0051106,FBgn0032839,FBgn0052054,FBgn0040252,FBg…		oligosaccharide catabolic process [GO:0009313],oligosaccharide metabolic process [GO:0009311],carbohydrate catabolic process [GO:0016052],carbohydrate metabolic process [GO:0005975]	maltose alpha-glucosidase activity [GO:0032450],alpha-glucosidase activity [GO:0090599],alpha-amylase activity [GO:0004556],amylase activity [GO:0016160],glucosidase activity [GO:0015926],hydrolase activity, acting on glycosyl bonds [GO:0016798],hydrolase activity, hydrolyzing O-glycosyl compounds [GO:0004553]		Galactose metabolism,Amino acid transport across the plasma membrane,SLC-mediated transmembrane transport,Starch and sucrose metabolism,Transport of inorganic cations/anions and amino acids/oligopeptides,Transport of small molecules	Glycosyl hydrolase, family 13, catalytic domain [IPR006047],Glycoside hydrolase superfamily [IPR017853]
14	165	0.0144796	165	0	FBgn0014031,FBgn0000406,FBgn0030737,FBgn0020513,FBgn0001208,FBgn0034364,FBgn0086691,FBgn0023477,FBgn0040349,FBgn0024289,FBgn0035484,FBgn0035189,FBgn0040606,FBgn0029765,FBgn0029823,FBgn0039682,FBgn0032076,FBgn0038463,FBgn0031824,FBgn0020385,FBgn0035090,FBgn0012034,FBgn0001187,FBgn0032820,FBgn0029990,FBgn0085360,FBgn0043783,FBgn0034162,FBgn0037387,FBgn0020236,FBgn0016715,FBgn0030425,FBgn0015576,FBg…		small molecule catabolic process [GO:0044282],small molecule metabolic process [GO:0044281],organic acid catabolic process [GO:0016054],carboxylic acid catabolic process [GO:0046395],organic acid metabolic process [GO:0006082],carboxylic acid metabolic process [GO:0019752],oxoacid metabolic process [GO:0043436],cellular amino acid metabolic process [GO:0006520],cellular amino acid catabolic proce…	catalytic activity [GO:0003824],coenzyme binding [GO:0050662],oxidoreductase activity [GO:0016491],oxidoreductase activity, acting on the CH-NH group of donors, NAD or NADP as acceptor [GO:0016646],cofactor binding [GO:0048037]	cytosol [GO:0005829],mitochondrion [GO:0005739],cytoplasmic part [GO:0044444],cytoplasm [GO:0005737],peroxisome [GO:0005777],microbody [GO:0042579]	Metabolic pathways,Metabolism of amino acids and derivatives,Metabolism,Phenylalanine and tyrosine catabolism,Glyoxylate metabolism and glycine degradation,Purine ribonucleoside monophosphate biosynthesis,Histidine, lysine, phenylalanine, tyrosine, proline and tryptophan catabolism,Glycine, serine and threonine metabolism,Nucleobase biosynthesis,Fatty acid metabolism,One carbon pool by folate,Val…	NAD(P)-binding domain superfamily [IPR036291],Pyridoxal phosphate-dependent transferase [IPR015424],Pyridoxal phosphate-dependent transferase, major domain [IPR015421],Pyridoxal phosphate-dependent transferase domain 1 [IPR015422],Peptidase M13 [IPR000718],Carbohydrate kinase, FGGY [IPR000577]	embryonic/larval fat body,amnioserosa,yolk nuclei,crystal cell,procrystal cell
15	82	0	66	16	FBgn0014396,FBgn0023507,FBgn0025686,FBgn0027563,FBgn0028738,FBgn0030060,FBgn0030398,FBgn0030716,FBgn0031320,FBgn0032049,FBgn0032187,FBgn0032282,FBgn0032715,FBgn0032780,FBgn0033134,FBgn0033203,FBgn0033216,FBgn0033368,FBgn0033381,FBgn0033446,FBgn0033519,FBgn0034151,FBgn0034230,FBgn0034437,FBgn0034470,FBgn0035131,FBgn0035452,FBgn0035517,FBgn0035539,FBgn0035791,FBgn0035815,FBgn0037488,FBgn0037696,FBg…	XLOC_003521,XLOC_003522,XLOC_008360,XLOC_008731,XLOC_008895,XLOC_010268,XLOC_011162,XLOC_018326,XLOC_025648,XLOC_025651,XLOC_025652,XLOC_028300,XLOC_028621,XLOC_029909,XLOC_030592,XLOC_032792
