## Supplemental Table 9 for "Gene Expression Networks in the Drosophila Genetic Reference Panel"

### Sheet: Table S9
Species	Genus	TaxID	Refseq Genome Assemblies	Total Unique Reads
Acetobacter aceti	Acetobacter	887700;663932;1457393	GCF_000193495.1;GCF_000379545.1;GCF_000691125.1;GCF_000963905.1	16752329
Acetobacter cibinongensis	Acetobacter	1231339	GCF_000963925.1	370167
Acetobacter ghanensis	Acetobacter	431306	GCF_001499675.1	1627569
Acetobacter indonesiensis	Acetobacter	1231340	GCF_000963945.1	806042
Acetobacter malorum	Acetobacter	178901	GCF_000743885.1	829634
Acetobacter nitrogenifigens	Acetobacter	1120919	GCF_000429165.1	1017822
Acetobacter okinawensis	Acetobacter	1236501	GCF_000613865.1	501182
Acetobacter orientalis	Acetobacter	1231341	GCF_000963965.1	241999
Acetobacter papayae	Acetobacter	1234671	GCF_000613285.1	494383
Acetobacter pasteurianus	Acetobacter	634452;634453;634454;634455;634456;634457;634458;634459;1006554;940265;940282;1266844;438	GCF_000010825.1;GCF_000010845.1;GCF_000010865.1;GCF_000010885.1;GCF_000010905.1;GCF_000010925.1;GCF_000010945.1;GCF_000010965.1;GCF_000241585.1;GCF_000241625.1;GCF_000285275.1;GCF_000285315.1;GCF_000723785.2;GCF_001183745.1	89794790
Acetobacter persici	Acetobacter	1236503	GCF_000613905.1	1067776
Acetobacter pomorum	Acetobacter	945681;65959	GCF_000193245.1;GCF_000755675.1	23698246
Acetobacter senegalensis	Acetobacter	446692	GCF_001499615.1	3613346
Acetobacter syzygii	Acetobacter	1231343	GCF_000964225.1	378943
Acetobacter tropicalis	Acetobacter	749388;104102	GCF_000225485.1;GCF_000755665.1;GCF_000787635.1	4461090
Acidiphilium angustum	Acidiphilium	1408418	GCF_000701585.1	35828
Acidomonas methanolica	Acidomonas	1231351	GCF_000617865.1	147659
Acidovorax sp.	Acidovorax	358220	GCF_000302535.1	22442
Acidovorax temperans	Acidovorax	80878	GCF_000935585.1	5377
Acinetobacter gyllenbergii	Acinetobacter	1217658	GCF_000488195.1	5657
Acinetobacter johnsonii	Acinetobacter	1217662	GCF_000368805.1	22202
Acinetobacter sp.	Acinetobacter	1144669;1217709;1144665	GCF_000368425.1;GCF_000369445.1;GCF_000369685.1	19350
Agrobacterium tumefaciens	Agrobacterium	1281779	GCF_000349865.1	9298
Asaia prunellae	Asaia	1236502	GCF_000613885.1	126348
Asaia sp.	Asaia	406101	GCF_000505765.1	95733
Aspergillus nidulans	Aspergillus	227321	GCF_000149205.1	631867
Aspergillus terreus	Aspergillus	341663	GCF_000149615.1	1023313
Azospirillum brasilense	Azospirillum	1064539	GCF_000237365.1	12364
Azospirillum thiophilum	Azospirillum	528244	GCF_000960825.1	8303
Borrelia coriaceae	Borrelia	1313292	GCF_000568755.1	2580276
Campylobacter mucosalis	Campylobacter	202	GCF_000705255.1	9050
Cardinium endosymbiont	Cardinium	1231626	GCF_000304455.1	34304
Caulobacter henricii	Caulobacter	69395	GCF_000744465.1	360128
Chaetomium globosum	Chaetomium	306901	GCF_000143365.1	2407829
Clostridium lentocellum	Clostridium	642492	GCF_000178835.2	5865
Corynebacterium minutissimum	Corynebacterium	38301	GCF_000988205.1	4218
Corynebacterium pseudogenitalium	Corynebacterium	525264	GCF_000156615.2	4983
Corynebacterium sp.	Corynebacterium	1203563;1203560;1203559	GCF_000478055.1;GCF_000478115.1;GCF_000478135.1	18975
Corynebacterium terpenotabidum	Corynebacterium	1200352	GCF_000418365.1	12169
Drosophila A virus		595895	GCF_000884055.1	1009
Enterococcus hirae	Enterococcus	768486;1354	GCF_000271405.2;GCF_001059285.1	21438
Escherichia coli	Escherichia	1281028;1438686;562	GCF_000457305.1;GCF_000692735.1;GCF_001269185.1;GCF_001309645.1	415186
Exophiala xenobiotica	Exophiala	348802	GCF_000835505.1	83465
Fimbriimonas ginsengisoli	Fimbriimonas	661478	GCF_000724625.1	8069
Gardnerella vaginalis	Gardnerella	1009464	GCF_000213955.1	3794
Gemmata obscuriglobus	Gemmata	214688	GCF_000171775.1	9301617
Gemmata sp.	Gemmata	1210884	GCF_000531095.1	74629
Gluconacetobacter diazotrophicus	Gluconacetobacter	272568	GCF_000067045.1	1029483
Gluconobacter frateurii	Gluconobacter	1104996;1307834;1231354	GCF_000284875.1 (replaced);GCF_000509445.1;GCF_000964445.1	340425
Gluconobacter morbifer	Gluconobacter	1088869	GCF_000234355.1	82374
Gluconobacter oxydans	Gluconobacter	290633;1131253;1224746;1435296;1288313	GCF_000011685.1;GCF_000263255.1;GCF_000311765.1;GCF_000507285.1;GCF_000583855.1	1405369
Gluconobacter thailandicus	Gluconobacter	1231357	GCF_000964465.1	83353
Hymenobacter sp.	Hymenobacter	1505605;1571877;1629124	GCF_000715495.1;GCF_000961955.2;GCF_000972495.1	16139
Hymenobacter swuensis	Hymenobacter	1227739	GCF_000576555.1	2338
Ideonella sp.	Ideonella	137716;1547922	GCF_000333615.1;GCF_001293525.1	21180
Klebsiella pneumoniae	Klebsiella	1212766;573	GCF_000283455.1;GCF_001034045.1	35774
Kocuria polaris	Kocuria	136273	GCF_000786195.1	13419
Kocuria sp.	Kocuria	1339234	GCF_000800955.1	4688
Komagataeibacter europaeus	Komagataeibacter	940284;940283;940285;1234669	GCF_000227545.1;GCF_000285295.1;GCF_000285335.1;GCF_000964485.1	1511812
Komagataeibacter hansenii	Komagataeibacter	714995	GCF_000164395.1	19062
Komagataeibacter intermedius	Komagataeibacter	1458464;1231353	GCF_000817255.2;GCF_000964425.1	257879
Komagataeibacter kakiaceti	Komagataeibacter	1234672	GCF_000613305.1	67247
Komagataeibacter medellinensis	Komagataeibacter	634177	GCF_000182745.2	253077
Komagataeibacter oboediens	Komagataeibacter	940286	GCF_000227565.1	747210
Komagataeibacter rhaeticus	Komagataeibacter	1432055	GCF_000700985.1	81315
Komagataeibacter xylinus	Komagataeibacter	1296990;1234668	GCF_000550765.1;GCF_000964505.1	488352
Kozakia baliensis	Kozakia	153496	GCF_000697575.1	88889
Lactobacillus brevis	Lactobacillus	387344;649758;1350467;1580	GCF_000014465.1;GCF_000469365.1;GCF_000474675.1;GCF_000784455.1;GCF_000814725.1;txid1580	9242892
Lactobacillus fabifermentans	Lactobacillus	1413187;1400520	GCF_000498955.2;GCF_000565485.1	127415
Lactobacillus fermentum	Lactobacillus	334390;712938;767453;1381124;1366052;1407052	GCF_000010145.1;GCF_000210515.1;GCF_000397165.1;GCF_000466785.3;GCF_000477515.1;GCF_001039735.1	50170
Lactobacillus kisonensis	Lactobacillus	797516;1423766	GCF_000242275.1;GCF_001434135.1	33048
Lactobacillus plantarum	Lactobacillus	644042;889932;220668;1284663;1284223;767468;1328309;1327988;1385856;1350466;1590;1304889;337330	GCF_000023085.1;GCF_000148815.2;GCF_000203855.3;GCF_000338115.2;GCF_000347515.1;GCF_000392485.3;GCF_000410795.1;GCF_000412205.1;GCF_000466905.2;GCF_000474695.1;GCF_000687495.1;GCF_000762955.1;GCF_000931425.1;GCF_000966475.1;GCF_001272315.1;GCF_001273585.1;GCF_001278015.1;GCF_001308305.1;GCF_001331925.1;GCF_001368775.1;GCF_001436855.1;GCF_001484005.1	8935970
Lactobacillus rhamnosus	Lactobacillus	1286405	GCF_000414365.1	111608
Lactococcus lactis	Lactococcus	272623;416870;684738;929102;1042402;1046624;1149132;1137134;1399116;1236944;1360;1358	GCF_000006865.1;GCF_000009425.1;GCF_000025045.1;GCF_000192705.1;GCF_000284735.1;GCF_000344575.1;GCF_000348965.1;GCF_000442845.1;GCF_000479375.2;GCF_000615405.1;GCF_000703145.1;GCF_000759595.1;GCF_000807375.1;GCF_001017475.1;GCF_001456475.1;GCF_001456525.1	1781199
Leuconostoc carnosum	Leuconostoc	1229758	GCF_000300135.1	3228
Leuconostoc pseudomesenteroides	Leuconostoc	935295;1339246	GCF_000185065.1;GCF_000686465.1	18042
Luteipulveratus mongoliensis	Luteipulveratus	571913	GCF_001190945.1	14061
Malassezia globosa	Malassezia	425265	GCF_000181695.1	313015
Mesorhizobium sp.	Mesorhizobium	1287289;1287276;1505933	GCF_000502655.1;GCF_000502995.1;GCF_000824845.1	36511
Metarhizium brunneum	Metarhizium	1276141	GCF_000814965.1	3241556
Methylobacterium extorquens	Methylobacterium	272630	GCF_000022685.1	16317
Methylobacterium sp.	Methylobacterium	398261;1305730	GCF_000379105.1;GCF_000526475.1	84953
Microbacterium sp.	Microbacterium	1305732	GCF_000526535.1	11008
Nora virus		363716	GCF_000866325.1	94324816
Paenibacillus borealis	Paenibacillus	160799	GCF_000758665.1	18575
Paenibacillus sp.	Paenibacillus	324057;481743;1536774;1536775;1536769;1536770;1536771;1536772;1536773;1566358	GCF_000023585.1;GCF_000024685.1;GCF_000758525.1;GCF_000758545.1;GCF_000758565.1;GCF_000758585.1;GCF_000758605.1;GCF_000758625.1;GCF_000758645.1;GCF_000949425.1	24114
Pectobacterium carotovorum	Pectobacterium	561230;558269	GCF_000023605.1;GCF_000173135.1	11486602
Plasmodium vivax	Plasmodium	5855	GCF_000002415.2	9180466
Podospora anserina	Podospora	515849	GCF_000226545.1	2163785
Propionibacterium acidipropionici	Propionibacterium	1171373	GCF_000310065.1	7019
Propionibacterium acnes	Propionibacterium	765085;1234380;1134454	GCF_000144445.1;GCF_000302515.1;GCF_000376705.1	96456
Pseudodonghicola xiamenensis	Pseudodonghicola	1121479	GCF_000429365.1	2125090
Pseudomonas fuscovaginae	Pseudomonas	1150862;1176490	GCF_000251185.1;GCF_000280575.1	4556
Pseudomonas moraviensis	Pseudomonas	1395516	GCF_000512275.1	9671
Pseudomonas putida	Pseudomonas	1211579	GCF_000412675.1	32099
Pseudomonas sp.	Pseudomonas	1336207;1463662	GCF_000418555.1;GCF_000612585.1	23151
Pseudomonas stutzeri	Pseudomonas	1196835;316	GCF_000267545.1;GCF_000590475.1;GCF_000828205.1	14746
Pseudomonas syringae	Pseudomonas	1154762;1194418	GCF_000302815.1;GCF_000658965.1	5531
Psychrobacter glacincola	Psychrobacter	56810	GCF_001411745.1	151902
Psychrobacter sp.	Psychrobacter	1002339;571800	GCF_000213615.1;GCF_000418305.1	9352
Rhizobacter sp.	Rhizobacter	1736511	GCF_001424785.1	8696
Saccharomyces cerevisiae	Saccharomyces	559292	GCF_000146045.2	3378604
Sphingomonas hengshuiensis	Sphingomonas	1609977	GCF_000935025.1	4308
Sphingomonas parapaucimobilis	Sphingomonas	1219049	GCF_000787715.1	5228
Sphingomonas phyllosphaerae	Sphingomonas	1090318;1090319	GCF_000419605.1;GCF_000427645.1	7319
Sphingomonas sp.	Sphingomonas	745310	GCF_000347675.2	3512
Sphingomonas wittichii	Sphingomonas	392499	GCF_000016765.1	3921
Sporolactobacillus terrae	Sporolactobacillus	1449983	GCF_000647835.1	25436
Staphylococcus aureus	Staphylococcus	1280	GCF_001202595.1	4876
Staphylococcus epidermidis	Staphylococcus	1458470	GCF_000703025.1	24298
Staphylococcus gallinarum	Staphylococcus	1293	GCF_000875895.1	13835
Streptococcus pneumoniae	Streptococcus	1159092;1313	GCF_000334735.1;GCF_001171765.1	8382221
Streptococcus salivarius	Streptococcus	347253	GCF_000253315.1	17069
Streptomyces griseoflavus	Streptomyces	467200	GCF_000158975.1	1513369
Streptomyces pristinaespiralis	Streptomyces	457429	GCF_000154945.1	1143641
Streptomyces sp.	Streptomyces	1463935;1662446	GCF_000717095.1;GCF_001044185.1	178510
Terriglobus roseus	Terriglobus	926566	GCF_000265425.1	2414
Tremella mesenterica	Tremella	578456	GCF_000271645.1	20995196
Wolbachia pipentis	Wolbachia	163164;1150948	GCF_000008025.1;GCF_000689175.1	245217533
Xanthomonas sp.	Xanthomonas	1588031	GCF_000963215.1	3666
Xanthomonas vesicatoria	Xanthomonas	56460	GCF_000803145.1	6444
Yersinia mollaretii	Yersinia	33060	GCF_001220845.1	62684
Yersinia pekkanenii	Yersinia	1288385	GCF_001244635.1	3198
Zymomonas mobilis	Zymomonas	264203;622759;555217;579138	GCF_000007105.1;GCF_000024245.1;GCF_000175255.2;GCF_000218875.1	73054
