## Supplemental Table 13 for "Gene Expression Networks in the Drosophila Genetic Reference Panel"

### Sheet: Table S13
Trait	Sex P-Value	Among Line Variance Component	Line P-Value	Line by Sex Variance Component	Line by Sex P-Value	Within Line Variance	H2	Cross-Sex Genetic Correlation
Body Weight	1.31078e-155	0.484086	2.22045e-16	0.095372	9.63058e-07	0.50665	0.533518	0.835412
Total Protein	2.78505e-131	280.631	1.22042e-08	59.8579	0.103899	1505.37	0.184461	0.8242
Free Glucose	1.87613e-72	70.7351	3.43237e-12	18.4461	0.000620817	158.308	0.360344	0.793162
Glycogen	9.59537e-05	20.0444	0.111222	62.485	1.22539e-05	437.171	0.158802	0.242876
Free Glycerol	1.31865e-06	2811.59	7.90192e-10	748.68	0.0118241	11110.9	0.242671	0.789713
Triglycerides	3.72886e-50	90858.1	3.77476e-15	20686.4	3.90362e-06	111958	0.499074	0.814546
Thorax Legnth	1.38516e-178	0.000873712	0	0.000100961	1.2057e-12	0.000841855	0.536558	0.896416
Thorax Width	1.63277e-165	0.000830537	0	5.3528e-05	2.78008e-09	0.000734617	0.546163	0.939452
