## Supplemental Table 14 for "Gene Expression Networks in the Drosophila Genetic Reference Panel"

### Sheet: Table S14A
Trait	SNP ID (Chromosome_Position)	Major Allele	Minor Allele	Minor Allele Frequency	Effect (b)	Effect Standard Error	P-Value
Aggression	3R_11290385_SNP	T	C	0.153005	8.59633	1.57944	5.24944e-08
	3L_14313095_SNP	G	T	0.0740741	11.2636	2.13634	1.34675e-07
	3L_9132740_SNP	A	G	0.0842105	10.2684	2.00939	3.21792e-07
	3L_10922119_SNP	C	T	0.340541	6.00205	1.19332	4.91259e-07
	3L_10922120_SNP	T	A	0.336898	5.86866	1.19004	8.16103e-07
	2L_13399812_SNP	A	G	0.0578947	11.649	2.38933	1.08572e-06
	2R_19449384_SNP	T	C	0.0531915	12.14	2.49972	1.19462e-06
	2R_11962081_SNP	A	G	0.0578947	11.3281	2.38933	2.12527e-06
	2L_15833311_SNP	T	C	0.0740741	10.0614	2.13634	2.48155e-06
	2L_15833340_SNP	T	C	0.0789474	9.67462	2.06935	2.93681e-06
	3R_14175014_SNP	A	C	0.0978261	8.88809	1.90871	3.21502e-06
	X_3713529_SNP	A	G	0.302198	5.77934	1.24158	3.24254e-06
	3L_8159416_SNP	C	A	0.0730337	10.23	2.21574	3.894e-06
	3L_18216753_SNP	A	C	0.12973	7.76998	1.68302	3.89913e-06
	2R_16967555_SNP	G	A	0.0542169	12.1303	2.63636	4.20174e-06
	3L_9999978_SNP	C	G	0.0899471	8.99269	1.95553	4.2535e-06
	X_16094420_SNP	T	C	0.0684211	10.1614	2.21025	4.27779e-06
	3L_18216755_SNP	C	T	0.12973	7.73457	1.68302	4.3141e-06
	3L_9132734_DEL	G	GG	0.0833333	9.19437	2.00843	4.69689e-06
	3L_17092543_SNP	A	G	0.0625	10.9446	2.39519	4.89095e-06
	3L_12434657_SNP	G	T	0.367568	-5.3524	1.1729	5.03335e-06
	3L_12434651_SNP	G	T	0.352632	-5.32836	1.16791	5.05956e-06
	3L_10922129_DEL	TGATT	T	0.428571	5.1496	1.13057	5.24208e-06
	3L_7820272_SNP	A	T	0.0899471	8.87467	1.95553	5.67251e-06
	3L_13779041_DEL	G	GCAG	0.233333	6.14095	1.35548	5.88589e-06
	2L_17454221_SNP	G	A	0.175824	6.77192	1.49774	6.14275e-06
	3L_11649987_SNP	A	T	0.0638298	10.3695	2.29485	6.22547e-06
	X_21132152_SNP	T	A	0.0526316	11.2859	2.49898	6.29645e-06
	2L_15833103_SNP	G	A	0.0842105	9.07301	2.00939	6.32258e-06
	3L_18216746_SNP	T	G	0.13369	7.45581	1.65278	6.45016e-06
	2R_2919411_SNP	T	C	0.203209	6.30245	1.39784	6.5226e-06
	2L_20513527_SNP	C	G	0.189189	6.493	1.44387	6.89404e-06
	3L_9132739_SNP	C	T	0.0880829	8.78161	1.95353	6.94881e-06
	3L_18216750_SNP	T	A	0.134409	7.42801	1.65347	7.04315e-06
	2L_13399786_SNP	T	G	0.0486486	11.7776	2.62864	7.44662e-06
	3L_18216758_SNP	G	T	0.13587	7.40607	1.65487	7.62927e-06
	2R_14837253_SNP	A	G	0.142077	7.28469	1.62859	7.71268e-06
	2L_3607128_SNP	A	T	0.0578035	11.1923	2.50583	7.95015e-06
	X_13376554_SNP	A	G	0.0628272	10.2298	2.29362	8.19234e-06
	2L_13399798_SNP	G	A	0.0473684	11.6928	2.62687	8.5375e-06
	2L_13399801_SNP	A	G	0.0473684	11.6928	2.62687	8.5375e-06
	2L_13399814_SNP	T	A	0.0473684	11.6928	2.62687	8.5375e-06
	2L_2981049_SNP	T	C	0.10582	8.08519	1.81884	8.77941e-06
	3L_7868899_SNP	A	T	0.0621762	10.1706	2.29283	9.17223e-06
	2L_13399841_SNP	A	T	0.0471204	11.634	2.62653	9.44859e-06
	2L_13399848_SNP	C	T	0.0471204	11.634	2.62653	9.44859e-06
	X_15236845_SNP	C	T	0.0705128	10.6453	2.40549	9.62552e-06
	3L_12434669_INS	T	TT	0.413978	-5.06623	1.14504	9.66619e-06
	3R_14175017_SNP	T	A	0.103825	8.24414	1.86401	9.74348e-06
Body Weight	2R_8904044_SNP	A	T	0.213873	-0.275507	0.0570264	1.35704e-06
	2R_8904288_SNP	T	G	0.258242	-0.250824	0.0520886	1.46953e-06
	3L_1413647_SNP	A	T	0.492386	-0.206702	0.0438299	2.40514e-06
	X_4560961_SNP	A	T	0.0631579	-0.429966	0.0917274	2.7665e-06
	3L_10347750_DEL	G	GATAC	0.056701	0.43723	0.0954777	4.66339e-06
	2L_21914628_SNP	A	C	0.301075	-0.222363	0.0491602	6.09045e-06
	X_7319307_SNP	G	A	0.365979	0.20697	0.0458398	6.32952e-06
	2L_15895897_SNP	G	A	0.147541	-0.288839	0.0641069	6.61895e-06
	2L_21914611_SNP	A	T	0.301587	-0.218096	0.048745	7.66902e-06
	3L_17190802_SNP	A	G	0.14433	0.27848	0.0628335	9.33488e-06
	2R_7572836_SNP	G	C	0.245989	0.231437	0.0522222	9.34661e-06
	2R_8904172_SNP	C	A	0.437908	-0.221742	0.0501167	9.66594e-06
Food Consumption	3R_20790627_SNP	G	A	0.361446	-1.38003	0.29547	3.00254e-06
	X_4613175_SNP	T	A	0.0517241	2.85529	0.613948	3.30811e-06
	2R_19530539_SNP	C	T	0.461538	1.38627	0.298922	3.52561e-06
	2R_10575017_SNP	A	G	0.0862069	2.25341	0.487044	3.71536e-06
	3R_21533153_SNP	A	T	0.440789	-1.36893	0.298895	4.65031e-06
	3R_25742689_SNP	A	G	0.35	-1.368	0.300163	5.17581e-06
	2L_2944268_SNP	T	G	0.441718	1.30024	0.285741	5.35376e-06
	3L_4055842_SNP	C	T	0.276471	1.4052	0.308992	5.42413e-06
	3R_25742654_SNP	C	G	0.352201	-1.35933	0.300046	5.88746e-06
	3R_25742646_SNP	A	G	0.351852	-1.34655	0.297805	6.13771e-06
	3R_25247170_SNP	C	T	0.0751445	2.35904	0.528424	8.03314e-06
	3R_25742643_SNP	G	A	0.347826	-1.32785	0.299553	9.30317e-06
	3R_25742649_SNP	T	A	0.35	-1.3315	0.300413	9.32602e-06
Chill Coma Recovery Time	2L_4513330_SNP	A	T	0.113772	3.71039	0.642675	7.77094e-09
	3L_23158388_SNP	T	A	0.04	5.72623	1.09883	1.87599e-07
	X_12717281_DEL	T	TTGCCTTATTGCTTTCGCTTGTTTT	0.142857	3.09422	0.607299	3.48632e-07
	3L_2626748_SNP	T	C	0.0898204	3.57396	0.713726	5.51499e-07
	3L_6387950_SNP	G	C	0.0823529	3.65311	0.735764	6.86828e-07
	3L_12837093_SNP	T	A	0.0736196	3.84112	0.790961	1.19616e-06
	3L_12837095_INS	TAATGTT	T	0.0736196	3.84112	0.790961	1.19616e-06
	3L_12837138_SNP	A	C	0.0740741	3.81019	0.791155	1.46473e-06
	3L_12836994_SNP	T	A	0.0714286	3.80183	0.790028	1.49219e-06
	3L_10345690_SNP	A	G	0.0481928	4.52209	0.955699	2.22634e-06
	3L_6054797_SNP	A	G	0.0643275	3.87173	0.82202	2.47686e-06
	2R_5974807_SNP	C	T	0.20625	2.42522	0.515278	2.51865e-06
	2R_8986997_SNP	T	A	0.0588235	4.03819	0.859617	2.63165e-06
	3L_10345760_SNP	A	C	0.0779221	3.70357	0.792805	2.99045e-06
	3L_12836907_SNP	C	T	0.0588235	3.99572	0.859617	3.34746e-06
	X_18394766_SNP	C	G	0.257485	2.16827	0.466717	3.3877e-06
	3L_3533304_SNP	T	C	0.257669	2.18764	0.472299	3.62342e-06
	2L_3753356_SNP	A	G	0.0542169	4.15472	0.903906	4.29839e-06
	3L_10344333_SNP	T	A	0.0710059	3.60872	0.789848	4.90338e-06
	2L_11045244_SNP	C	A	0.0654762	3.73998	0.822525	5.44291e-06
	2R_12331701_SNP	A	G	0.0484848	4.34178	0.955846	5.56312e-06
	2L_4513415_SNP	T	G	0.208333	2.2718	0.500997	5.77276e-06
	3L_12837142_DEL	T	TAAAGCTTGT	0.0736196	3.5811	0.790961	5.96792e-06
	3L_12837074_INS	AATGTA	T	0.0696203	3.688	0.824355	7.68419e-06
	X_8835931_SNP	T	A	0.0764706	3.40262	0.761103	7.79846e-06
	X_13368572_SNP	A	T	0.0592593	4.29568	0.961304	7.87329e-06
	3L_7153408_SNP	T	G	0.132075	2.75572	0.617718	8.15263e-06
	2R_5019214_SNP	A	C	0.0666667	3.6656	0.823049	8.44079e-06
	2L_21362906_SNP	T	C	0.05	4.24399	0.956608	9.14318e-06
	3L_12837043_SNP	G	C	0.06875	3.64239	0.823969	9.84558e-06
	3L_12837097_SNP	G	C	0.0679012	3.63957	0.823594	9.91015e-06
Day Bout Number	3R_22130399_SNP	T	C	0.390411	1.61351	0.317206	3.64478e-07
	3L_12731523_SNP	T	G	0.264901	-1.56566	0.344821	5.61223e-06
	2L_1504286_SNP	C	A	0.151724	-1.9562	0.43283	6.19669e-06
	3L_6993862_SNP	T	A	0.127389	2.00617	0.447581	7.38621e-06
	2R_4655964_SNP	A	G	0.0886076	2.32252	0.523456	9.12616e-06
	2L_19645996_SNP	G	C	0.0576923	2.84102	0.642065	9.65276e-06
Day Sleep	2R_16178623_SNP	T	G	0.431373	-39.1394	7.29018	7.92668e-08
	2R_16178648_SNP	G	A	0.346154	-40.0213	7.51604	1.01071e-07
	3L_4049259_SNP	T	C	0.116129	-56.0162	11.1968	5.64795e-07
	X_3230639_SNP	G	T	0.0828025	-63.6506	12.9336	8.5963e-07
	3R_8975322_SNP	A	C	0.434211	34.873	7.30844	1.82757e-06
	3R_8939703_SNP	G	T	0.315436	-37.499	7.8735	1.91036e-06
	3R_8975342_SNP	G	A	0.423841	34.5158	7.35466	2.69168e-06
	X_8184377_SNP	T	C	0.150943	-46.0675	9.8935	3.21878e-06
	X_2987277_SNP	T	C	0.04375	-78.753	17.2619	5.06109e-06
	2R_10216123_SNP	C	T	0.435065	32.8985	7.25917	5.84318e-06
	3L_21764645_SNP	C	G	0.0810811	60.155	13.4491	7.72119e-06
	3R_8975496_SNP	T	C	0.36	33.9657	7.59691	7.78598e-06
	2R_16179002_SNP	C	T	0.385135	-33.6735	7.54391	8.05693e-06
	2R_20053711_SNP	G	A	0.221477	-39.3091	8.81112	8.1463e-06
	3L_4947200_SNP	T	A	0.0680272	65.2305	14.6293	8.23779e-06
	X_15419512_SNP	A	G	0.13125	-46.5516	10.456	8.50237e-06
	3L_17307470_SNP	C	G	0.324841	-33.6598	7.61089	9.75271e-06
Free Glucose	3L_6069379_SNP	G	T	0.0923913	5.88248	1.09015	6.814e-08
	3L_6069357_SNP	T	C	0.101064	5.57491	1.03615	7.43049e-08
	2L_13983056_SNP	C	A	0.119565	5.07078	0.972975	1.87193e-07
	3L_6069411_SNP	A	T	0.0942408	5.42513	1.06052	3.12853e-07
	3L_6069406_SNP	T	A	0.0947368	5.39399	1.06081	3.68059e-07
	3L_6069403_SNP	C	A	0.0909091	5.4239	1.08927	6.37785e-07
	3L_6069315_SNP	A	G	0.106599	4.87754	0.988619	8.06917e-07
	3L_6069432_SNP	T	A	0.0974359	5.08191	1.03406	8.89994e-07
	3L_6069414_SNP	T	A	0.0989583	5.06682	1.03493	9.79098e-07
	2L_13963036_SNP	A	T	0.218182	3.93308	0.807156	1.10048e-06
	3L_6069453_SNP	G	A	0.107143	4.72838	0.98892	1.74113e-06
	3L_6069392_SNP	G	C	0.0967742	5.03292	1.06201	2.14707e-06
	X_10544078_INS	GACGTGCCTGTGCGTGCCTG	G	0.0507614	6.55924	1.38987	2.36636e-06
	3L_6069450_SNP	C	A	0.103093	4.74969	1.01105	2.6301e-06
	3R_23909971_DEL	G	GACTATGCTACCCG	0.0631579	5.95466	1.27714	3.12384e-06
	3R_22958724_SNP	T	G	0.191489	3.67303	0.793721	3.69918e-06
	2L_13963040_SNP	A	C	0.213415	3.67299	0.816122	6.77817e-06
	3L_5959756_SNP	A	G	0.103627	4.53891	1.01135	7.19083e-06
	2L_15920573_SNP	G	T	0.11828	4.33169	0.972266	8.37961e-06
	X_18969199_SNP	A	G	0.0666667	5.66567	1.27954	9.51517e-06
	2R_20351350_SNP	G	A	0.0871795	4.80574	1.08704	9.82679e-06
Free Glycerol	2L_7290868_SNP	T	A	0.0663265	49.5352	9.22894	7.98898e-08
	2L_7290562_SNP	C	G	0.0502513	55.4072	10.4332	1.09222e-07
	2L_7290874_SNP	A	T	0.0714286	47.3156	8.91763	1.12145e-07
	2L_7290866_SNP	C	T	0.071066	47.2258	8.91588	1.17838e-07
	2L_7290710_SNP	A	G	0.0618557	49.2903	9.58287	2.69537e-07
	3R_13689636_SNP	G	A	0.100529	39.2078	7.77769	4.62955e-07
	2L_7290291_SNP	T	A	0.0656566	46.0929	9.22563	5.84774e-07
	2L_2013677_SNP	A	T	0.0932642	38.694	7.95874	1.16309e-06
	2L_7290304_SNP	T	A	0.0666667	44.5603	9.23062	1.38298e-06
	2L_16595160_SNP	T	C	0.0923913	39.128	8.18554	1.75173e-06
	3R_13689572_SNP	G	T	0.110526	35.5599	7.43952	1.75415e-06
	3R_2064099_SNP	A	C	0.145946	32.0043	6.69571	1.75448e-06
	3R_5595792_SNP	A	G	0.109375	35.2405	7.43471	2.13715e-06
	2L_7290749_SNP	C	T	0.0714286	41.8704	8.91763	2.66295e-06
	3L_7732396_SNP	T	A	0.149485	30.3719	6.47412	2.71503e-06
	2R_16650066_SNP	G	T	0.0505051	48.7086	10.4346	3.04137e-06
	3L_4698327_INS	GCCAAG	G	0.0658683	46.587	10.0305	3.40811e-06
	2L_2012481_INS	GAGGG	G	0.129032	32.4909	7.03257	3.83627e-06
	X_20858380_SNP	T	C	0.0549451	48.0237	10.4591	4.39869e-06
	2R_13608568_SNP	C	T	0.0510204	47.8675	10.4374	4.51485e-06
	2R_13608575_SNP	C	G	0.0507614	47.8307	10.436	4.57801e-06
	2R_13608603_SNP	T	G	0.0507614	47.8307	10.436	4.57801e-06
	3L_16079730_SNP	T	G	0.0628272	43.9083	9.58783	4.65896e-06
	3R_5708954_SNP	A	T	0.0526316	47.6474	10.4463	5.08654e-06
	3R_1898744_SNP	T	C	0.230769	25.7757	5.65676	5.19858e-06
	3L_616090_DEL	TCTGCTT	T	0.404908	-23.3333	5.13047	5.41616e-06
	3L_616234_SNP	C	G	0.420513	-21.1568	4.66436	5.73746e-06
	3R_17082293_SNP	A	G	0.172775	27.7167	6.15392	6.67133e-06
	3L_3563053_SNP	T	A	0.0816327	37.2033	8.38789	9.19215e-06
	2L_5744845_SNP	G	T	0.194286	27.2469	6.14315	9.19275e-06
	3R_17082227_SNP	C	T	0.164021	28.0039	6.316	9.25858e-06
Glycogen	2R_17667191_SNP	G	A	0.5	-4.55337	0.92294	8.07512e-07
	3L_15697400_SNP	T	A	0.0670103	-8.6946	1.80713	1.49978e-06
	X_18901083_SNP	G	A	0.390625	4.45685	0.930952	1.68948e-06
	2L_13220326_SNP	G	C	0.12766	-6.57416	1.37547	1.75673e-06
	3L_15697086_SNP	C	T	0.0666667	-8.62596	1.8068	1.80457e-06
	2L_4993204_SNP	A	C	0.0615385	-8.77695	1.87543	2.86928e-06
	2R_20323826_SNP	C	T	0.0812183	-7.63695	1.64147	3.27939e-06
	2R_20323788_SNP	G	A	0.117949	-6.4843	1.3973	3.47406e-06
	2R_20323892_SNP	T	C	0.0858586	-7.35069	1.5965	4.13948e-06
	X_21863574_SNP	G	A	0.0899471	-7.35787	1.60008	4.25682e-06
	3L_15697401_DEL	A	AA	0.0618557	-8.60273	1.87575	4.51189e-06
	X_3214516_SNP	C	A	0.106061	-6.59603	1.45257	5.60025e-06
	2R_18406749_SNP	C	T	0.196891	5.0739	1.13926	8.44034e-06
	2R_17590272_SNP	A	T	0.276042	4.51216	1.01603	8.95477e-06
	2R_19428537_SNP	G	T	0.237113	4.7019	1.06241	9.6131e-06
	3R_25603696_SNP	C	G	0.0942408	-6.89654	1.55868	9.66214e-06
Night Bout Number	3L_2548760_SNP	G	A	0.0987654	2.67477	0.545974	9.63e-07
	3L_16057733_SNP	C	T	0.102564	2.53768	0.537333	2.33e-06
	2R_17155884_SNP	A	G	0.06875	3.01263	0.660137	5.03e-06
	3R_23673577_SNP	T	C	0.10596	2.55565	0.560537	5.13e-06
	3L_2349956_SNP	C	A	0.246032	1.9088	0.420289	5.58e-06
	3R_22245397_SNP	G	C	0.0921053	2.65323	0.58564	5.89e-06
	3L_7967558_SNP	C	T	0.10828	2.37276	0.523882	5.92e-06
	X_12136609_SNP	G	A	0.352941	1.51	0.333454	5.94e-06
	3L_8707541_SNP	C	T	0.05	3.22595	0.713113	6.08e-06
	X_12136605_SNP	A	G	0.36129	1.4692	0.329675	8.33e-06
Night Sleep	X_2409065_SNP	C	T	0.208861	-43.6623	8.38738	1.93245e-07
	2R_16909203_SNP	T	A	0.128205	-53.8879	10.4396	2.44457e-07
	3L_23606613_SNP	T	C	0.0671141	-69.8631	14.7189	2.06981e-06
	3L_23528943_SNP	C	T	0.0526316	-78.172	16.5958	2.47309e-06
	3L_23529301_SNP	T	C	0.0526316	-78.172	16.5958	2.47309e-06
	3L_23526105_SNP	A	G	0.0509554	-78.0941	16.5843	2.49048e-06
	3L_23564711_INS	TCT	T	0.0714286	-69.542	14.7737	2.5122e-06
	3L_23999214_SNP	C	T	0.0516129	-77.486	16.5905	3.00457e-06
	3L_24033976_SNP	T	A	0.0506329	-77.1521	16.5922	3.32103e-06
	3L_23571304_SNP	A	G	0.0482759	-81.3586	17.6662	4.11803e-06
	3L_23574833_SNP	C	T	0.0448718	-81.1795	17.6328	4.14647e-06
	3L_23428901_SNP	A	G	0.0451613	-81.153	17.6401	4.21532e-06
	3L_23529873_SNP	T	A	0.0448718	-79.544	17.3952	4.81373e-06
	3L_23297138_SNP	G	A	0.0454545	-80.4083	17.6333	5.115e-06
	3L_23344943_SNP	A	T	0.044586	-80.3938	17.6352	5.14652e-06
	3L_23463922_SNP	T	C	0.0443038	-80.1635	17.6446	5.53993e-06
	3L_10542142_SNP	C	T	0.201258	-39.1855	8.62884	5.59279e-06
	3L_23953498_SNP	A	T	0.0662252	-67.4948	14.8796	5.73129e-06
	3L_23953630_SNP	C	G	0.0512821	-74.773	16.5349	6.12192e-06
	3L_23321233_SNP	T	G	0.0460526	-79.6199	17.6542	6.48383e-06
	3L_4790014_SNP	A	G	0.183544	-39.5254	8.85086	7.98005e-06
	3L_23395875_SNP	A	C	0.0469799	-78.93	17.6749	7.98268e-06
	2L_9281728_SNP	C	T	0.18	-41.2198	9.30256	9.37881e-06
Phototaxis (4 days)	3L_18198297_SNP	G	C	0.151515	0.761615	0.140545	5.99298e-08
	X_16722372_SNP	C	T	0.189655	0.654058	0.125174	1.73995e-07
	X_16722353_SNP	A	T	0.167665	0.677558	0.134085	4.34457e-07
	X_16722358_SNP	T	C	0.19883	0.618507	0.124024	6.13283e-07
	2R_3625102_SNP	T	G	0.1	0.872848	0.182357	1.69734e-06
	X_16722360_DEL	C	CCC	0.142857	0.676901	0.145786	3.43223e-06
	3L_9618082_SNP	G	A	0.442529	-0.457017	0.0987987	3.73266e-06
	2L_17500800_SNP	A	G	0.257669	0.533984	0.115927	4.10068e-06
	3L_9113482_SNP	T	A	0.0726257	0.858513	0.186427	4.12283e-06
	3L_9113481_SNP	T	A	0.0674157	0.868121	0.193496	7.24052e-06
Protein	2L_21775574_INS	ATC	A	0.0894737	-10.1531	1.98838	3.28659e-07
	2L_21780606_DEL	C	CTT	0.0591398	-12.0933	2.43171	6.58613e-07
	3L_17269840_SNP	T	C	0.0974359	9.10055	1.8891	1.45437e-06
	2L_21786168_DEL	T	TGTTTTGATTTTTGTACTAT	0.0663265	-10.8056	2.24544	1.49242e-06
	3R_18402260_SNP	G	A	0.12766	8.11773	1.70971	2.0541e-06
	2L_21780835_SNP	T	A	0.056701	-11.3373	2.42856	3.03649e-06
	3L_12404245_DEL	A	ACTAATGAAAGTAGAAGCA	0.280702	-6.20491	1.33136	3.15311e-06
	3L_3520259_SNP	A	T	0.331633	5.47565	1.18688	3.95959e-06
	3L_12822404_SNP	G	A	0.0885417	9.0718	1.98736	5.00111e-06
	3L_2703732_SNP	T	G	0.105528	-8.23851	1.805	5.01233e-06
	2L_21763188_SNP	T	C	0.469945	-5.27423	1.15867	5.31487e-06
	3R_21521130_SNP	T	G	0.256831	5.98715	1.32366	6.09214e-06
	3R_18402283_SNP	T	A	0.132275	7.54334	1.67961	7.08504e-06
	2L_21788045_SNP	A	C	0.0604396	-10.9224	2.43339	7.17021e-06
	2L_19679928_SNP	T	C	0.427778	5.27921	1.17853	7.48299e-06
	2L_21788480_SNP	G	A	0.0684211	-10.0168	2.24796	8.35156e-06
	3L_23004994_SNP	C	G	0.316667	5.57964	1.25348	8.53393e-06
	3R_7277744_SNP	G	T	0.324176	5.51316	1.23887	8.5815e-06
	X_9239790_DEL	G	GG	0.0957447	-8.62488	1.93905	8.66728e-06
	2R_7572833_SNP	C	A	0.248677	5.84775	1.31646	8.91152e-06
	2L_21785894_SNP	C	G	0.0618557	-10.342	2.33155	9.17861e-06
	2L_21785125_SNP	T	C	0.0725389	-9.62646	2.17099	9.24456e-06
	2L_21786132_SNP	C	A	0.0670103	-9.93999	2.24626	9.63838e-06
	2L_21785498_SNP	T	A	0.0569948	-10.7358	2.42894	9.87215e-06
Startle Response	3L_9132740_SNP	A	G	0.0876289	4.06741	0.818391	6.6949e-07
	3R_14826134_SNP	C	A	0.192308	2.69766	0.600407	7.02114e-06
	X_8744941_INS	GCTG	G	0.232955	-2.52282	0.564419	7.83037e-06
	3L_16273221_DEL	A	ACAAAAGCAACCAACCAACCCAA	0.0691489	4.06186	0.909289	7.92972e-06
	2L_16433604_SNP	C	T	0.449438	-2.14094	0.48412	9.76423e-06
	2L_4928671_SNP	T	C	0.416667	-2.10819	0.476744	9.77681e-06
Starvation Resistance	2R_19982478_SNP	A	C	0.0564103	6.88107	1.41557	1.16802e-06
	3L_13882409_SNP	C	T	0.248649	3.76448	0.794983	2.18739e-06
	3L_4876217_SNP	T	A	0.251282	-3.50639	0.755704	3.4857e-06
	3R_19030449_INS	GTT	G	0.293103	3.5513	0.77847	5.06915e-06
	3L_1392230_SNP	T	A	0.108247	-4.78705	1.04991	5.12815e-06
	X_9083425_SNP	G	T	0.287179	3.23343	0.714003	5.93768e-06
	2L_13142019_SNP	T	C	0.0894737	-5.31007	1.17561	6.27605e-06
	2R_19976766_SNP	G	A	0.0612245	6.10108	1.3526	6.46403e-06
	2R_4821273_SNP	C	G	0.151042	-4.20945	0.935187	6.75764e-06
	2R_16934371_SNP	A	G	0.446809	-2.9144	0.650125	7.36588e-06
Thorax Length	3L_18966912_SNP	T	C	0.329609	-0.0116313	0.00241714	1.49411e-06
	3L_9304732_SNP	T	G	0.356757	-0.0110806	0.00231078	1.62512e-06
	3L_18944838_SNP	A	G	0.300546	-0.0112869	0.00243481	3.55832e-06
	3L_18978503_SNP	C	G	0.266304	-0.011667	0.00254144	4.41737e-06
	3L_18977252_SNP	A	G	0.455556	-0.0103737	0.00226572	4.68237e-06
	3L_18978180_SNP	G	A	0.25	-0.0119669	0.00261677	4.80444e-06
	3L_18979012_SNP	G	A	0.265537	-0.0118491	0.00259655	5.03354e-06
	2L_5499559_SNP	C	T	0.177419	0.0134226	0.00294607	5.21122e-06
	X_14135450_SNP	A	G	0.176166	-0.0126663	0.00280793	6.45529e-06
	3L_18997695_SNP	A	C	0.361111	-0.0106433	0.0023597	6.46963e-06
	3L_18989348_INS	GG	G	0.123656	0.0152695	0.00339431	6.84118e-06
	2R_9152533_SNP	A	G	0.296089	-0.0110343	0.00245466	6.94853e-06
	3L_18979701_SNP	G	C	0.205556	-0.0126143	0.00280651	6.96834e-06
	2R_5305359_SNP	A	G	0.190217	0.0127156	0.00283142	7.09288e-06
	3L_2445862_SNP	T	C	0.453125	0.00982409	0.00219177	7.38542e-06
	3L_18989334_SNP	T	G	0.137566	0.014527	0.00325273	7.9658e-06
	3L_18989343_SNP	G	C	0.137566	0.014527	0.00325273	7.9658e-06
	3L_7050230_SNP	T	A	0.130435	-0.0146435	0.00328274	8.16649e-06
	2R_5305337_SNP	T	A	0.196721	0.0123944	0.00279567	9.27422e-06
	3L_18979407_SNP	C	A	0.20765	-0.0122154	0.00275533	9.27734e-06
Thorax Width	X_4684022_SNP	C	G	0.259459	0.00973169	0.00195097	6.09669e-07
	X_14588382_SNP	C	T	0.304124	0.00893641	0.00181532	8.53281e-07
	3L_20057525_SNP	A	T	0.194595	-0.0105851	0.00216017	9.57747e-07
	X_4684023_SNP	C	T	0.258065	0.00928922	0.00194914	1.88093e-06
	2L_21067409_SNP	T	A	0.243094	-0.00925031	0.00201557	4.44475e-06
	3R_12092461_SNP	T	A	0.0634921	-0.0159034	0.00346976	4.57425e-06
	2L_5018083_SNP	G	A	0.364706	0.00843287	0.00185337	5.36411e-06
	2L_21261186_SNP	C	A	0.405714	-0.00807203	0.00179068	6.55053e-06
	3R_13889703_SNP	C	G	0.35	0.00813769	0.00181769	7.57162e-06
	X_4708090_INS	A	AGCGCACACA	0.339286	0.0084662	0.0018954	7.9435e-06
	X_5886300_SNP	G	A	0.28866	0.00818428	0.00184295	8.95991e-06
	X_5886714_SNP	T	C	0.368421	0.00776563	0.00174937	9.03398e-06
	X_3930121_DEL	T	TTT	0.0871795	-0.0130759	0.00295276	9.49453e-06
	X_5886401_INS	AA	A	0.402062	0.0075414	0.00170322	9.52271e-06
Triglycerides	3R_4703547_SNP	A	C	0.0972973	160.783	29.7266	6.34803e-08
	3R_18594827_SNP	T	G	0.078534	158.398	32.2306	8.90018e-07
	3R_9006164_SNP	T	C	0.0531915	190.795	38.9424	9.61233e-07
	3L_4848360_SNP	C	G	0.0510204	-189.602	38.8978	1.09167e-06
	3R_21441612_SNP	A	C	0.0952381	141.322	29.6927	1.94079e-06
	3R_4703545_SNP	T	C	0.0874317	145.486	31.3589	3.49436e-06
	2L_14998348_SNP	T	C	0.0561224	171.025	37.1877	4.24587e-06
	X_14266323_SNP	C	T	0.0659898	157.745	34.3879	4.49186e-06
	3R_10580673_SNP	C	T	0.0802139	147.829	32.26	4.5961e-06
	X_21363675_SNP	T	A	0.263959	88.5557	19.3687	4.82863e-06
	X_14266197_SNP	T	A	0.065	156.622	34.3697	5.18938e-06
	X_8241526_SNP	A	G	0.361257	81.4382	18.0495	6.42407e-06
	3R_16265368_SNP	G	A	0.0876289	136.737	30.4259	6.98657e-06
	2L_15738294_SNP	T	C	0.152174	110.391	24.5936	7.16904e-06
	X_10490276_SNP	T	C	0.0707071	148.9	33.2211	7.39144e-06
	3R_18594627_SNP	T	A	0.0793651	144.345	32.2451	7.58818e-06
	3L_20879145_SNP	G	T	0.0552764	166.115	37.1711	7.86062e-06
	3R_18594715_SNP	C	A	0.0860215	138.872	31.3347	9.34046e-06
	X_9239790_DEL	G	GG	0.0957447	-131.442	29.7011	9.62141e-06
	3R_18594641_SNP	G	T	0.0855615	138.628	31.3268	9.63403e-06
Waking Activity	X_13214476_DEL	T	TATATTTTTCTAAAC	0.0679012	0.293466	0.0555516	1.27247e-07
	2R_6797928_SNP	A	T	0.108974	0.240952	0.045704	1.34934e-07
	X_8524587_SNP	T	G	0.0949367	0.254181	0.0482768	1.40139e-07
	3R_23726020_SNP	A	G	0.0493827	0.336644	0.0645024	1.79796e-07
	X_1683198_SNP	T	C	0.0621118	0.30053	0.0580829	2.28944e-07
	2R_9905425_SNP	A	C	0.0691824	0.286676	0.0555898	2.50937e-07
	3R_27118612_SNP	T	C	0.0628931	0.29621	0.0581071	3.43876e-07
	2R_10557075_SNP	G	A	0.05	0.326568	0.0645233	4.16552e-07
	X_17121413_SNP	T	G	0.05625	0.308176	0.0610343	4.43616e-07
	3R_14188618_SNP	C	G	0.0559006	0.304847	0.061023	5.86506e-07
	3R_16850052_SNP	G	A	0.0519481	0.322287	0.0645896	6.04498e-07
	X_1681033_SNP	T	C	0.0621118	0.289653	0.0580829	6.13594e-07
	X_11524065_DEL	C	CA	0.05625	0.303362	0.0610343	6.68301e-07
	2L_7076274_SNP	G	A	0.104575	0.231977	0.0469947	7.96455e-07
	3L_3454444_DEL	A	AA	0.0718954	0.274559	0.055671	8.14662e-07
	X_1679533_SNP	A	G	0.0691824	0.270705	0.0555898	1.11772e-06
	3R_7473777_INS	C	CCATTTCCTGACGTC	0.0588235	0.296934	0.0611177	1.18341e-06
	3L_19324273_SNP	T	G	0.0875	0.241729	0.0497672	1.19062e-06
	2R_6374920_SNP	G	A	0.0857143	0.259818	0.0537022	1.31071e-06
	X_3030317_SNP	A	G	0.0740741	0.258026	0.0533636	1.32985e-06
	X_6310679_SNP	A	C	0.14375	0.193601	0.0400829	1.36522e-06
	X_1682389_SNP	T	C	0.068323	0.268257	0.0555641	1.37988e-06
	3R_25882406_SNP	A	T	0.04375	0.331631	0.0687526	1.41027e-06
	X_3030170_SNP	T	A	0.0754717	0.256847	0.0534039	1.51288e-06
	3L_14769504_DEL	T	TG	0.0211268	0.497793	0.103801	1.62138e-06
	3L_10964287_SNP	T	C	0.0764331	0.255639	0.0534317	1.71488e-06
	2R_10557363_SNP	T	C	0.0754717	0.254506	0.0534039	1.88223e-06
	3R_27130552_SNP	T	G	0.102564	0.223613	0.046942	1.90167e-06
	2L_1140510_SNP	T	A	0.369863	0.144635	0.0304936	2.10436e-06
	3R_25833992_SNP	T	C	0.0628931	0.275099	0.0581071	2.1976e-06
	2R_6797934_SNP	T	A	0.103226	0.221618	0.0469593	2.36601e-06
	2R_8276822_SNP	A	C	0.0621118	0.273904	0.0580829	2.40824e-06
	X_3792212_SNP	A	C	0.0372671	0.348689	0.0740108	2.46106e-06
	3R_27130555_DEL	A	AA	0.089172	0.234512	0.0498128	2.50337e-06
	3L_6152613_SNP	T	C	0.0625	0.273466	0.0580949	2.51115e-06
	2R_6795162_SNP	T	C	0.0632911	0.272572	0.0581194	2.73401e-06
	X_1665062_DEL	C	CGCCCACTGCC	0.0691824	0.26064	0.0555898	2.75035e-06
	2R_6794401_SNP	T	C	0.0628931	0.27232	0.0581071	2.77897e-06
	2R_18453098_SNP	A	T	0.0625	0.271481	0.0580949	2.96733e-06
	2R_18453128_SNP	T	A	0.0625	0.271481	0.0580949	2.96733e-06
	2R_7208875_SNP	A	G	0.112583	0.213822	0.0457968	3.0278e-06
	2R_9148743_SNP	G	A	0.0620155	0.302977	0.0649353	3.07369e-06
	3L_13114022_SNP	C	A	0.0625	0.270883	0.0580949	3.11991e-06
	3L_1084602_DEL	G	GCCCAATA	0.0705128	0.259342	0.0556295	3.13239e-06
	2L_4042973_SNP	G	A	0.056962	0.282999	0.0610573	3.56997e-06
	3L_1086478_SNP	T	C	0.0628931	0.268696	0.0581071	3.76133e-06
	3R_16250917_SNP	T	C	0.0584416	0.281926	0.0611053	3.95405e-06
	2R_10530605_SNP	G	T	0.0573248	0.281348	0.0610691	4.08431e-06
	3L_19341949_SNP	T	C	0.0632911	0.267548	0.0581194	4.15615e-06
	3L_14533805_SNP	G	T	0.0833333	0.236965	0.0515283	4.25057e-06
	2R_9148755_SNP	A	T	0.0512821	0.29665	0.0645669	4.33885e-06
	2R_9148753_SNP	A	G	0.0519481	0.29637	0.0645896	4.46435e-06
	3L_12873798_SNP	C	G	0.0592105	0.280468	0.0611302	4.47429e-06
	3R_14187290_DEL	T	TTTTCCATAATTAACGCAA	0.0617284	0.265965	0.058071	4.64984e-06
	2R_14742987_SNP	C	T	0.381579	0.135983	0.0297008	4.68476e-06
	2R_8217676_SNP	C	T	0.0632911	0.266021	0.0581194	4.71363e-06
	2R_10556775_SNP	C	T	0.0880503	0.227797	0.0497822	4.74233e-06
	3L_14594374_SNP	A	T	0.0638298	0.280268	0.0612809	4.79633e-06
	3R_16265245_SNP	G	T	0.0516129	0.294409	0.0645782	5.14072e-06
	2R_18241583_SNP	A	T	0.129032	0.19403	0.0426194	5.29793e-06
	3L_11549060_SNP	C	T	0.0933333	0.22725	0.049927	5.3228e-06
	3R_14128491_SNP	T	G	0.0641026	0.26413	0.0581446	5.55549e-06
	2R_18052463_SNP	T	C	0.0443038	0.312371	0.0687725	5.56987e-06
	3R_2870860_DEL	C	CAAGCAAC	0.0733333	0.25259	0.0557141	5.79666e-06
	X_19080490_SNP	A	T	0.208861	0.157642	0.0348129	5.94726e-06
	2R_10547947_SNP	A	G	0.0496894	0.291591	0.0645128	6.18714e-06
	X_19080520_SNP	A	G	0.197452	0.161121	0.0356621	6.24333e-06
	X_19300276_SNP	T	A	0.0745342	0.24086	0.0533768	6.40861e-06
	2R_9904777_SNP	T	C	0.11875	0.195753	0.0434708	6.69729e-06
	X_1926162_SNP	T	C	0.0696203	0.250266	0.0556029	6.76504e-06
	2R_10549898_SNP	A	G	0.0503145	0.290413	0.064534	6.79053e-06
	3L_14594421_SNP	T	C	0.0571429	0.290979	0.0647673	7.03287e-06
	2R_7522056_SNP	C	A	0.03125	0.362576	0.0808226	7.25461e-06
	X_2946864_SNP	A	G	0.119205	0.200078	0.0446735	7.51065e-06
	2R_7521461_DEL	A	AA	0.03125	0.361673	0.0808226	7.6447e-06
	3L_18908840_SNP	T	C	0.141026	0.18306	0.0409187	7.68575e-06
	3L_14533693_SNP	C	T	0.0723684	0.249088	0.0556852	7.70771e-06
	2R_8275642_SNP	T	C	0.0754717	0.238805	0.0534039	7.76085e-06
	3L_14594418_SNP	A	T	0.057554	0.28946	0.0647814	7.88576e-06
	X_8292868_SNP	A	T	0.075	0.275271	0.0616498	8.00414e-06
	3R_20210236_SNP	G	A	0.101911	0.209315	0.046925	8.1719e-06
	3R_27130591_SNP	T	G	0.0931677	0.215086	0.0482297	8.21086e-06
	2R_6795892_SNP	C	T	0.056962	0.272266	0.0610573	8.22722e-06
	2R_6796501_SNP	G	A	0.0566038	0.271939	0.0610457	8.40189e-06
	3R_16250560_DEL	T	TGGTGAAATATAAAGTAAATCA	0.0700637	0.247469	0.0556161	8.60365e-06
	3R_22515424_SNP	C	G	0.0463576	0.305791	0.0688465	8.9276e-06
	2R_6799523_SNP	C	T	0.056962	0.271187	0.0610573	8.93284e-06
	3L_14594368_SNP	G	C	0.0559441	0.287312	0.0647261	9.04263e-06
	3L_560750_SNP	A	G	0.0691824	0.246561	0.0555898	9.19129e-06
	3R_9764249_SNP	G	A	0.322368	-0.136729	0.0308694	9.45538e-06
	2R_18956721_SNP	C	A	0.056962	0.27004	0.0610573	9.74591e-06
	3L_14594367_SNP	G	A	0.056338	0.286153	0.0647396	9.8674e-06
	3R_27130474_SNP	G	A	0.0738255	0.246325	0.0557289	9.8677e-06
	X_2861813_SNP	T	C	0.0745342	0.23579	0.0533768	9.98671e-06

### Sheet: Table S14B
Trait	SNP ID (Chromosome_Position)	Major Allele	Minor Allele	Minor Allele Frequency	Effect (b)	Effect Standard Error	P-Value
Body Weight	3L_2123207_SNP	A	C	0.25641	-0.367206	0.0768591	1.77351e-06
	3L_13549795_SNP	G	A	0.302083	-0.350116	0.0736599	2.00279e-06
	3L_2123205_SNP	A	C	0.257732	-0.363241	0.0769275	2.33689e-06
	3R_10201439_DEL	C	CACCGAC	0.212291	-0.38821	0.0856588	5.8415e-06
	X_4242812_SNP	C	G	0.209184	0.37153	0.0823033	6.3567e-06
	3L_2123174_SNP	T	G	0.242268	-0.354031	0.0785308	6.53871e-06
	2R_8334008_SNP	C	T	0.397906	0.311847	0.06928	6.75543e-06
	3L_2123195_SNP	T	A	0.246154	-0.350127	0.0779085	6.98731e-06
	2R_8334007_SNP	A	C	0.39267	0.311916	0.0694391	7.05771e-06
	X_4242813_SNP	T	A	0.19898	0.373713	0.083848	8.31046e-06
Food Consumption	3L_10331313_SNP	T	C	0.296512	1.18541	0.252527	2.67653e-06
	3L_12852720_SNP	G	C	0.127168	-1.61513	0.345529	2.94866e-06
	3R_25839303_SNP	G	T	0.517241	1.17901	0.253769	3.38434e-06
	2R_7039065_SNP	T	C	0.513699	-1.17029	0.252114	3.45209e-06
	3L_16388169_SNP	T	C	0.375	1.11607	0.240643	3.51995e-06
	3R_15644548_SNP	A	G	0.153333	-1.59337	0.343772	3.57025e-06
	3R_15644534_SNP	A	G	0.219512	-1.30059	0.285507	5.22904e-06
	2L_15641230_SNP	T	A	0.103659	1.748	0.388771	6.91721e-06
	3L_12324441_SNP	A	T	0.153409	1.41516	0.315252	7.15614e-06
	3R_20790627_SNP	G	A	0.363636	-1.10042	0.247215	8.53603e-06
	3L_1741283_SNP	A	G	0.0574713	2.18775	0.491856	8.66916e-06
	3L_12316489_SNP	A	T	0.36747	1.08372	0.244214	9.09858e-06
Chill Coma Recovery Time	2L_3753356_SNP	A	G	0.0542169	5.74165	0.983146	5.21769e-09
	X_18394766_SNP	C	G	0.257485	2.56403	0.507631	4.39568e-07
	3L_11649612_SNP	T	C	0.0769231	3.94608	0.828027	1.88254e-06
	3L_7153176_SNP	C	T	0.0727273	4.00429	0.859886	3.21203e-06
	2L_4513330_SNP	A	T	0.113772	3.24932	0.699014	3.34472e-06
	2R_3630339_SNP	A	G	0.084507	4.01672	0.8654	3.45956e-06
	2L_13104142_SNP	T	G	0.0357143	5.4936	1.1925	4.08889e-06
	2L_13104141_SNP	T	G	0.0361446	5.47026	1.19276	4.51351e-06
	2L_17980099_SNP	A	T	0.412903	2.12683	0.46794	5.49113e-06
	2L_4588764_SNP	T	C	0.2125	2.50223	0.554333	6.36323e-06
	2R_16361612_SNP	G	A	0.107784	3.22726	0.715754	6.51681e-06
	3R_8209370_SNP	T	C	0.0714286	3.87072	0.859284	6.65034e-06
	2R_17992459_SNP	A	G	0.0588235	4.18893	0.934974	7.45512e-06
	2R_8652084_SNP	A	C	0.0591716	4.18872	0.935147	7.49204e-06
	2R_4863243_SNP	T	C	0.0545455	4.39508	0.983317	7.83495e-06
	2R_17797291_SNP	T	A	0.0416667	4.94735	1.10746	7.92143e-06
	2L_5814084_SNP	T	C	0.160494	2.73573	0.613955	8.35387e-06
	2L_17980009_SNP	A	G	0.219355	2.47355	0.556761	8.88147e-06
	2L_16878414_SNP	C	T	0.203704	2.48578	0.559553	8.8942e-06
	X_18814227_SNP	T	C	0.190184	2.54107	0.572481	9.05075e-06
	X_4565394_SNP	A	C	0.236641	2.61212	0.589644	9.42355e-06
	3L_6736512_SNP	A	C	0.33125	2.12914	0.481798	9.90903e-06
Day Bout Number	2R_7065156_SNP	C	A	0.120253	2.81859	0.594983	2.16629e-06
	3L_3787061_SNP	A	T	0.301282	-1.95814	0.424483	3.96876e-06
	3R_9115282_DEL	T	TTGT	0.173333	2.41741	0.524697	4.08005e-06
	X_19357718_SNP	A	G	0.378378	-1.89803	0.41229	4.15188e-06
	3L_10652791_SNP	T	A	0.444444	-1.78707	0.395769	6.3185e-06
	2R_14184459_SNP	T	A	0.148387	-2.44839	0.549636	8.40597e-06
	3L_22118218_SNP	A	G	0.044586	4.18679	0.940622	8.54366e-06
	3L_22118221_SNP	T	A	0.044586	4.18679	0.940622	8.54366e-06
	3L_22118227_SNP	G	T	0.0448718	4.17451	0.940763	9.10681e-06
Day Sleep	X_17176694_SNP	C	A	0.283019	51.0184	9.31815	4.37099e-08
	2R_10214815_SNP	G	A	0.23871	49.0566	9.97273	8.69522e-07
	3L_1003101_DEL	A	ATGCTCTCCGTTCATTACAGTGCAA	0.191083	-52.4723	10.7443	1.0409e-06
	3L_3720830_SNP	C	T	0.14375	57.8566	11.9268	1.22871e-06
	3L_4947200_SNP	T	A	0.0680272	81.4266	17.3376	2.64606e-06
	2R_10214793_SNP	C	T	0.233766	47.3126	10.0776	2.66841e-06
	2L_17394834_INS	GCATAGGTACTTTAGTTATAGTTATA	G	0.157143	57.2583	12.2914	3.1868e-06
	X_17177495_SNP	A	G	0.178571	54.3484	11.6798	3.26822e-06
	2L_15807256_SNP	A	C	0.0671141	80.0256	17.3291	3.87469e-06
	2L_17394794_DEL	A	ACACGTGA	0.14	57.2699	12.4546	4.25995e-06
	3L_1003129_SNP	A	G	0.265823	-43.4805	9.53158	5.07328e-06
	2L_17390180_SNP	C	G	0.0566038	82.315	18.1644	5.85218e-06
	2L_17390182_SNP	T	C	0.0566038	82.315	18.1644	5.85218e-06
	2L_17387290_SNP	G	T	0.0709677	74.9498	16.5569	5.988e-06
	X_17175125_SNP	A	G	0.417722	38.5939	8.53793	6.17551e-06
	3R_8975322_SNP	A	C	0.434211	38.9517	8.66145	6.88769e-06
Free Glucose	2R_9724778_SNP	A	C	0.222222	5.6681	1.11404	3.62116e-07
	2R_19875608_SNP	C	T	0.0520833	9.60651	2.01825	1.93758e-06
	2R_20518050_SNP	A	T	0.397906	4.36169	0.918587	2.05171e-06
	3L_18696466_SNP	T	C	0.333333	-4.56731	0.966516	2.29508e-06
	3L_18694749_SNP	A	T	0.248649	-4.96581	1.05696	2.6247e-06
	X_13023066_SNP	G	T	0.148718	-5.71695	1.25062	4.84681e-06
	3L_18694382_SNP	A	G	0.256545	-4.56984	1.02952	9.04553e-06
	3L_18694376_SNP	T	C	0.255208	-4.54959	1.02859	9.72858e-06
Free Glycerol	3L_18338917_INS	AA	A	0.379085	26.3443	5.50111	1.67688e-06
	3R_18250131_SNP	A	G	0.201087	29.3146	6.14613	1.84594e-06
	2L_7290868_SNP	T	A	0.0666667	44.4935	9.36143	2.0057e-06
	2L_7290874_SNP	A	T	0.0717949	42.3302	9.03616	2.80595e-06
	2L_7290866_SNP	C	T	0.0714286	42.2438	9.03606	2.93917e-06
	3L_5699475_SNP	G	T	0.21134	26.6845	5.869	5.44966e-06
	X_8337982_SNP	A	T	0.0820513	38.9486	8.74666	8.46928e-06
	2L_9456105_SNP	T	G	0.119792	35.2953	7.93788	8.73048e-06
	3L_7160022_SNP	T	C	0.11399	32.4825	7.31272	8.91612e-06
	3R_18250224_SNP	C	T	0.213904	26.3899	5.94268	8.96502e-06
	3R_1454132_SNP	T	C	0.125	34.3617	7.77586	9.91474e-06
Glycogen	2R_2838012_SNP	A	C	0.0578947	-14.0508	2.49713	1.83593e-08
	2R_2838344_SNP	T	C	0.0721649	-11.9425	2.23043	8.58582e-08
	2R_2837520_SNP	A	C	0.0729167	-11.582	2.23133	2.09577e-07
	2R_3749013_SNP	C	A	0.148936	-8.52368	1.64675	2.26612e-07
	3R_17993905_SNP	C	G	0.0531915	-13.3686	2.6125	3.1016e-07
	2L_20720245_MNP	TAG	GCA	0.104712	-9.58672	1.89973	4.5029e-07
	3R_17557991_SNP	C	T	0.260116	-6.9335	1.39315	6.46315e-07
	2R_2838357_SNP	T	A	0.0769231	-10.7351	2.16034	6.72441e-07
	3R_22072522_SNP	C	A	0.0585106	-12.2511	2.49795	9.36903e-07
	3L_10907164_SNP	G	T	0.0555556	-12.1242	2.49404	1.16628e-06
	3L_8598228_SNP	T	C	0.120603	-8.48822	1.7498	1.22869e-06
	2L_13151789_DEL	C	CTTTCC	0.0594595	-11.9958	2.49921	1.58802e-06
	2L_5287658_SNP	T	C	0.0507614	-12.4378	2.60915	1.8701e-06
	2L_15393524_SNP	C	A	0.101064	-9.07868	1.94512	3.05011e-06
	3R_22857323_SNP	A	C	0.0663265	-10.7285	2.30738	3.32469e-06
	3L_12609663_SNP	G	A	0.121212	-8.11849	1.75041	3.5171e-06
	3L_11243104_DEL	G	GCA	0.0609137	-11.0757	2.39466	3.74318e-06
	3R_21520548_SNP	C	A	0.0670103	-10.6695	2.30822	3.79382e-06
	2L_19266605_SNP	C	A	0.0529101	-12.057	2.61211	3.91549e-06
	3R_22958878_SNP	A	T	0.148936	-7.50659	1.64675	5.15373e-06
	3L_10907302_DEL	G	GA	0.115385	-9.10945	2.01453	6.1295e-06
	2R_2838727_SNP	A	G	0.0673575	-10.4041	2.30865	6.58828e-06
	3R_23124694_SNP	T	C	0.0515464	-11.7467	2.61023	6.78776e-06
	3R_22959027_SNP	G	A	0.166667	-7.09675	1.5816	7.22108e-06
	3R_22958882_SNP	C	A	0.151351	-7.39008	1.64909	7.41874e-06
	3R_26471341_SNP	C	T	0.0625	-10.7254	2.39669	7.6373e-06
	3L_2661955_SNP	C	T	0.368421	5.37184	1.209	8.86196e-06
	3R_20624138_SNP	A	G	0.347826	5.5185	1.24427	9.20211e-06
Night Bout Number	2R_8443057_SNP	A	T	0.118421	2.96931	0.580474	3.13223e-07
	2L_18821569_SNP	A	C	0.0890411	3.24515	0.654603	7.14287e-07
	3L_16415800_DEL	AATC	A	0.160256	2.3753	0.494929	1.59246e-06
	2L_18812043_SNP	A	T	0.0636943	3.47361	0.726202	1.72479e-06
	3L_16415818_MNP	CTTTA	AAGAC	0.16129	2.3615	0.495588	1.88804e-06
	3L_16415828_SNP	T	A	0.16129	2.3615	0.495588	1.88804e-06
	3L_12928122_SNP	C	G	0.101911	2.8251	0.596955	2.21755e-06
	2R_18376926_SNP	T	C	0.312102	1.82977	0.388218	2.43797e-06
	2L_18774746_SNP	C	A	0.13245	2.57609	0.547415	2.5273e-06
	X_12865951_SNP	T	A	0.459627	-1.68295	0.359333	2.81986e-06
	2L_18787123_SNP	A	C	0.0822785	3.10381	0.66557	3.11044e-06
	2L_18820407_SNP	G	A	0.0774194	3.19462	0.685068	3.11309e-06
	X_12865993_SNP	T	C	0.452229	-1.67908	0.361185	3.3384e-06
	2L_18790447_SNP	C	T	0.0759494	3.19079	0.691438	3.93621e-06
	3R_23469961_SNP	G	T	0.141935	2.43527	0.527818	3.95305e-06
	X_12865927_SNP	T	A	0.449367	-1.67635	0.364202	4.16837e-06
	3R_15362171_SNP	T	C	0.0869565	2.89717	0.63005	4.25902e-06
	2L_18820390_SNP	A	G	0.0714286	3.30556	0.719878	4.39372e-06
	3L_16415825_SNP	C	T	0.156863	2.31001	0.503409	4.45945e-06
	2L_18790819_SNP	T	C	0.0662252	3.43311	0.748596	4.5166e-06
	2L_18787228_SNP	T	C	0.0774194	3.10122	0.692173	7.44973e-06
	2R_8489844_SNP	A	G	0.310127	1.72204	0.385046	7.73814e-06
	2R_4512913_INS	TT	T	0.124183	2.51366	0.562217	7.78621e-06
	2R_17457331_SNP	G	T	0.45098	1.59923	0.358528	8.17544e-06
	2R_4512754_SNP	A	G	0.129252	2.49161	0.561131	8.98233e-06
	2L_18812058_SNP	A	T	0.0580645	3.42696	0.773715	9.4568e-06
	3L_16415839_SNP	A	G	0.171053	2.15655	0.487746	9.80384e-06
	2R_8439063_SNP	A	G	0.402597	-1.62688	0.368236	9.95976e-06
Night Sleep	2L_10706619_SNP	T	C	0.0754717	-78.9031	14.3584	3.90163e-08
	3R_22252607_SNP	G	A	0.190789	-50.8355	10.1332	5.25647e-07
	3R_25847004_SNP	G	T	0.210526	-48.746	9.81057	6.73969e-07
	X_2409065_SNP	C	T	0.208861	-46.7122	9.49332	8.631e-07
	3L_15683970_SNP	A	T	0.0628931	-77.2079	15.7401	9.33539e-07
	X_20431285_SNP	G	A	0.0440252	-96.7964	19.793	1.00608e-06
	3L_11407105_SNP	G	T	0.0443038	-96.4034	19.8589	1.20735e-06
	3L_12203964_SNP	T	A	0.0493827	-90.0513	18.5827	1.25989e-06
	3L_11407082_SNP	A	T	0.0443038	-96.2053	19.8584	1.26897e-06
	X_16939659_SNP	C	T	0.0807453	-69.2649	14.3062	1.28805e-06
	X_14077989_SNP	A	C	0.0931677	-65.7253	13.6017	1.35063e-06
	2R_11063461_SNP	T	A	0.306122	-42.8157	8.86557	1.36919e-06
	2L_11510538_SNP	A	G	0.0943396	-64.4278	13.4283	1.60314e-06
	3L_7951606_SNP	C	G	0.09375	-64.8391	13.5684	1.76434e-06
	2L_11510696_SNP	A	G	0.09375	-64.1638	13.4278	1.76666e-06
	2L_11511643_SNP	A	G	0.0961538	-64.52	13.5278	1.84749e-06
	2L_11438342_SNP	T	C	0.0628931	-75.7081	15.8803	1.86599e-06
	X_16939404_SNP	A	T	0.0432099	-92.6848	19.4959	1.99362e-06
	X_16939624_SNP	T	G	0.0432099	-92.6848	19.4959	1.99362e-06
	3R_11976588_SNP	T	A	0.0700637	-71.6687	15.1608	2.27599e-06
	3L_22370177_SNP	A	T	0.151899	-52.5766	11.1416	2.37073e-06
	3R_23639356_SNP	C	G	0.0807453	-67.5737	14.4966	3.1414e-06
	3R_25846963_SNP	G	A	0.233766	-43.4723	9.33488	3.20891e-06
	2R_9409095_SNP	T	A	0.0769231	-70.8536	15.2332	3.2991e-06
	2R_9409816_SNP	A	T	0.0573248	-80.6141	17.3834	3.52794e-06
	3L_10807799_SNP	T	C	0.0628931	-75.6426	16.3218	3.5789e-06
	3L_1872554_SNP	T	C	0.0493827	-82.4428	17.8022	3.63834e-06
	3L_17188663_SNP	T	C	0.160256	-49.8789	10.788	3.77214e-06
	2R_17890855_SNP	C	T	0.0700637	-72.821	15.8569	4.3819e-06
	3L_18643448_SNP	C	G	0.0909091	-63.6012	13.8723	4.54481e-06
	2L_18773269_SNP	A	T	0.0460526	-89.0903	19.4607	4.69529e-06
	X_10213337_SNP	A	G	0.075	-68.7969	15.0741	5.02057e-06
	3R_25847019_SNP	C	T	0.229299	-42.407	9.32487	5.42264e-06
	2R_13343362_SNP	G	T	0.14557	-50.9074	11.2572	6.12032e-06
	2L_4206416_SNP	A	G	0.0451613	-87.2644	19.3036	6.1659e-06
	3R_22350171_SNP	T	G	0.0897436	-64.4363	14.2715	6.33055e-06
	X_14666083_SNP	A	G	0.0566038	-75.0376	16.6726	6.77447e-06
	2L_11510627_SNP	A	C	0.0774194	-66.7575	14.8531	6.97257e-06
	2R_9451290_SNP	G	A	0.0943396	-61.4619	13.6945	7.18692e-06
	3R_26756165_SNP	G	C	0.140127	-50.9423	11.3511	7.19334e-06
	2R_9409787_SNP	G	A	0.056962	-77.5658	17.294	7.28742e-06
	3L_22384904_SNP	C	A	0.128205	-53.0218	11.8805	8.08471e-06
	3R_22245397_SNP	G	C	0.0921053	-62.7322	14.0648	8.18734e-06
	3R_15356846_SNP	T	G	0.142857	-50.8781	11.4085	8.20838e-06
	2R_11744752_SNP	C	G	0.0434783	-87.5968	19.7335	9.03802e-06
	X_14666161_SNP	G	A	0.0559006	-75.8184	17.0892	9.13792e-06
	X_12874651_SNP	G	T	0.493421	34.7991	7.84663	9.21075e-06
	3R_25847018_SNP	G	C	0.230769	-41.4076	9.33984	9.27449e-06
	3R_25846962_SNP	C	G	0.23871	-40.8663	9.22617	9.44992e-06
	X_20436419_SNP	G	C	0.406452	35.1835	7.94556	9.50808e-06
	2L_19880310_SNP	A	C	0.275862	41.5594	9.39189	9.64302e-06
	3L_22370162_SNP	T	A	0.157233	-48.3888	10.9512	9.93549e-06
Phototaxis (4 days)	3R_20978157_SNP	G	T	0.363095	0.462332	0.0953132	1.23052e-06
	3L_3465765_SNP	A	G	0.11236	0.674831	0.141001	1.7013e-06
	2R_3625102_SNP	T	G	0.1	0.794283	0.167367	2.07731e-06
	3L_9113481_SNP	T	A	0.0674157	0.820965	0.177591	3.78616e-06
	3L_18198297_SNP	G	C	0.151515	0.582438	0.128992	6.3228e-06
	X_16722372_SNP	C	T	0.189655	0.515976	0.114885	7.08113e-06
	3L_4897616_SNP	G	A	0.0431655	1.10563	0.247948	8.23033e-06
	2R_6359640_SNP	C	T	0.152542	0.551453	0.124198	8.9911e-06
Protein	3L_14524898_SNP	T	C	0.112821	-15.956	3.42124	3.10385e-06
	2R_10473318_SNP	T	C	0.180412	-13.1084	2.86127	4.62035e-06
	3R_16501921_SNP	C	T	0.320652	11.3332	2.47914	4.84421e-06
	X_5016135_INS	TT	T	0.255208	-11.4664	2.52755	5.71806e-06
	3R_16501949_SNP	C	G	0.31694	11.2736	2.49127	6.03246e-06
	2L_5266068_SNP	C	G	0.262857	-12.0683	2.67932	6.66142e-06
	3R_16501676_SNP	G	T	0.322404	-10.92	2.45111	8.38516e-06
	2L_11942464_SNP	A	G	0.0561224	-21.5739	4.85237	8.7458e-06
	2R_11333645_SNP	A	G	0.107143	-15.7392	3.546	9.05558e-06
Startle Response	3L_9132740_SNP	A	G	0.0876289	3.87947	0.811149	1.72969e-06
	3L_14327309_SNP	A	G	0.0994764	3.55553	0.762851	3.14904e-06
	3L_23765906_SNP	A	C	0.176136	2.97572	0.654029	5.369e-06
Starvation Resistance	2R_19982478_SNP	A	C	0.0564103	10.6413	1.89367	1.91658e-08
	2R_19974129_SNP	T	G	0.0561224	9.7717	1.88053	2.03361e-07
	2R_19974764_SNP	C	T	0.0561224	9.7717	1.88053	2.03361e-07
	2R_19984116_SNP	T	G	0.078534	8.40633	1.62181	2.17997e-07
	2R_19984341_SNP	T	C	0.0515464	10.1318	1.98769	3.44645e-07
	2R_19976766_SNP	G	A	0.0612245	9.07173	1.811	5.46466e-07
	2R_19982493_SNP	C	T	0.103627	7.11104	1.4307	6.68402e-07
	2R_19972748_SNP	A	G	0.170103	5.77603	1.17488	8.82041e-07
	2R_20139544_SNP	C	A	0.0575916	9.14612	1.87875	1.12621e-06
	3L_17032067_SNP	C	T	0.0564103	9.30105	1.92236	1.30924e-06
	2R_19976832_SNP	A	G	0.0666667	8.39038	1.74184	1.45763e-06
	3L_569471_SNP	A	G	0.0659898	8.42042	1.75898	1.69218e-06
	2R_20138957_SNP	C	A	0.0564103	8.9191	1.86786	1.79679e-06
	3L_569491_SNP	A	C	0.0612245	8.57739	1.84504	3.33729e-06
	X_18245824_INS	AGA	C	0.0829016	7.3318	1.58378	3.66891e-06
	3L_22171534_DEL	G	GTT	0.0920245	7.85917	1.69813	3.6896e-06
	2R_19917770_SNP	T	C	0.0558376	8.83144	1.91727	4.09964e-06
	2R_15858356_SNP	A	C	0.0588235	9.02945	1.97556	4.86358e-06
	3L_4871845_SNP	G	A	0.210256	-4.95377	1.08386	4.86605e-06
	2L_11703508_SNP	A	G	0.435028	-4.50489	0.989027	5.24168e-06
	3R_4723832_DEL	T	TCTGCAAATCACAAT	0.0855615	7.35994	1.62274	5.74698e-06
	2R_14322783_SNP	T	G	0.0621762	7.9672	1.7654	6.39281e-06
	3L_569508_SNP	T	G	0.171875	5.05927	1.13305	8.0006e-06
	2L_13142019_SNP	T	C	0.0894737	-7.00416	1.57231	8.40083e-06
	2R_20138974_SNP	G	T	0.0621762	8.06119	1.81095	8.53281e-06
	2R_18126974_SNP	A	G	0.276596	4.54939	1.02427	8.929e-06
	3L_14372680_SNP	C	T	0.0957447	6.6705	1.50697	9.5808e-06
	3L_549521_SNP	A	C	0.367876	4.08505	0.923842	9.78804e-06
Thorax Length	2R_10028466_SNP	T	C	0.169312	-0.0152295	0.00304959	5.91598e-07
	2R_11322522_SNP	A	C	0.0824742	-0.0203174	0.00409043	6.79742e-07
	2R_11321804_SNP	A	C	0.125	-0.0169574	0.00342211	7.22384e-07
	2R_8479078_SNP	T	G	0.0876289	-0.019394	0.00398032	1.1021e-06
	2R_8479079_SNP	T	G	0.0871795	-0.0192839	0.00397921	1.2587e-06
	2L_5499559_SNP	C	T	0.177419	0.0147976	0.00305966	1.32243e-06
	2R_10028766_SNP	T	C	0.15625	-0.0150454	0.00311279	1.34213e-06
	2R_8479010_SNP	C	T	0.0824742	-0.0195867	0.00408722	1.64978e-06
	2R_17322361_SNP	A	C	0.130208	-0.0160456	0.00334875	1.65529e-06
	2R_10028723_SNP	A	T	0.153439	-0.0149764	0.00316772	2.26957e-06
	2L_5499678_SNP	C	T	0.0846561	0.0189444	0.00410964	4.03167e-06
	2R_10028724_SNP	C	A	0.148148	-0.0146587	0.00320705	4.85943e-06
	2L_5499530_SNP	C	T	0.126316	0.0159418	0.00349124	4.96607e-06
	X_6815302_SNP	T	C	0.193717	0.0129633	0.00285285	5.52047e-06
	3L_10566012_SNP	G	A	0.148936	-0.0144693	0.00318957	5.72091e-06
	3R_24363924_SNP	T	C	0.0687831	-0.0203687	0.00451656	6.48956e-06
	3L_9589844_SNP	A	T	0.189349	-0.0138213	0.00306636	6.56313e-06
	3L_609953_SNP	A	T	0.452632	0.0102908	0.00228925	6.94767e-06
	2R_10028838_SNP	A	C	0.15625	-0.013986	0.00311697	7.2217e-06
	2L_5499704_SNP	T	G	0.0947368	0.0174219	0.00388835	7.44541e-06
	2R_10028752_SNP	C	G	0.139037	-0.0147199	0.00331184	8.80448e-06
	2R_10028837_SNP	A	C	0.157068	-0.0138167	0.00311759	9.34213e-06
	3L_6819540_SNP	C	T	0.35	-0.0109333	0.00247197	9.73819e-06
Thorax Width	2R_20909411_SNP	A	T	0.263441	-0.0102817	0.00215608	1.85433e-06
	X_5585811_SNP	A	G	0.0994764	-0.0149381	0.00315764	2.23675e-06
	X_5585823_SNP	T	G	0.103627	-0.0143032	0.00307957	3.40844e-06
	3L_18825328_SNP	T	C	0.313514	-0.00940549	0.0020371	3.89157e-06
	X_5585826_SNP	A	G	0.103093	-0.0142045	0.00307866	3.95291e-06
	3L_1498862_SNP	C	G	0.154639	-0.0117209	0.00254393	4.07749e-06
	X_9657884_SNP	T	C	0.0408163	-0.0211593	0.00461193	4.4762e-06
	X_9657067_SNP	T	G	0.0414508	-0.0211101	0.0046135	4.74606e-06
	3L_13257923_INS	A	ATTGTA	0.16129	0.0125348	0.00278933	6.99489e-06
	2R_19439329_SNP	G	A	0.459893	0.00846461	0.00188401	7.02704e-06
	2R_20518050_SNP	A	T	0.402116	0.00857873	0.0019108	7.13545e-06
	2R_20518051_SNP	C	T	0.367021	0.0087572	0.00195185	7.23662e-06
	X_5585851_SNP	A	T	0.107692	-0.0136414	0.00304285	7.3564e-06
	3L_6300556_SNP	G	T	0.149485	-0.0116106	0.00259303	7.54725e-06
	2L_14303518_SNP	A	C	0.473988	0.00879658	0.00196703	7.74912e-06
	X_14026481_SNP	A	C	0.148148	0.0117585	0.00263211	7.92068e-06
	3L_8409203_SNP	G	A	0.27957	-0.00943745	0.00211508	8.12046e-06
	2R_11747478_SNP	A	C	0.317204	0.00903635	0.002034	8.88577e-06
Triglycerides	2L_7290868_SNP	T	A	0.0666667	264.327	49.1192	7.39337e-08
	2L_7290874_SNP	A	T	0.0717949	247.435	47.4277	1.81739e-07
	2L_7290866_SNP	C	T	0.0714286	247.29	47.4222	1.8417e-07
	2L_7290562_SNP	C	G	0.0505051	278.66	55.4358	4.98945e-07
	X_9226248_SNP	A	T	0.169231	160.265	32.5458	8.4665e-07
	3R_18594827_SNP	T	G	0.0789474	231.406	47.1866	9.38766e-07
	X_16667565_INS	A	ATCATTCTCTCGCTCGCCTTTGA	0.426966	123.103	25.8998	2.00376e-06
	2R_12316075_INS	TAT	T	0.0914634	218.649	46.0993	2.10566e-06
	3R_10280999_INS	ATTGTATTGTAT	C	0.0747126	224.417	48.9329	4.51325e-06
	3R_17082293_SNP	A	G	0.168421	154.261	33.7373	4.82117e-06
	3R_23138070_SNP	A	T	0.0681818	234.981	51.6149	5.29923e-06
	3R_25622841_SNP	T	G	0.435484	116.411	25.5884	5.38121e-06
	3L_5517137_SNP	G	C	0.227513	136.532	30.0446	5.51149e-06
	3R_24437534_SNP	A	G	0.148718	159.046	35.0274	5.60942e-06
	2L_7290291_SNP	T	A	0.0659898	222.193	48.9519	5.65171e-06
	3R_18250224_SNP	C	T	0.213904	140.198	30.9614	5.95005e-06
	2L_7290304_SNP	T	A	0.0670103	221.806	49.1116	6.29078e-06
	2L_7290749_SNP	C	T	0.0717949	214.009	47.4599	6.5051e-06
	3L_7605945_SNP	A	G	0.44086	-114.049	25.3065	6.584e-06
	2R_18381791_SNP	A	C	0.0507614	252.47	56.2017	7.04854e-06
	3R_18250131_SNP	A	G	0.201087	143.496	31.9643	7.14689e-06
	2R_16514553_SNP	T	C	0.056701	238.377	53.2256	7.51265e-06
	X_9226333_SNP	C	T	0.163158	149.794	33.6166	8.35186e-06
	2R_16608913_SNP	A	T	0.0659898	218.555	49.1591	8.75411e-06
	3R_18594641_SNP	G	T	0.0860215	204.329	46.035	9.05652e-06
	3R_18594715_SNP	C	A	0.0864865	204.094	46.0357	9.27646e-06
	3R_18250172_SNP	T	C	0.205405	140.142	31.6391	9.44971e-06
	3R_18250155_SNP	C	T	0.213904	137.039	30.9981	9.82941e-06
Waking Activity	X_1683198_SNP	T	C	0.0621118	0.199088	0.0383745	2.12531e-07
	3R_23726020_SNP	A	G	0.0493827	0.219425	0.0426158	2.61987e-07
	X_1682389_SNP	T	C	0.068323	0.18615	0.0367104	3.9621e-07
	X_1681033_SNP	T	C	0.0621118	0.191925	0.0383745	5.69215e-07
	X_1684349_SNP	C	A	0.075	0.175906	0.0352742	6.13792e-07
	X_1665062_DEL	C	CGCCCACTGCC	0.0691824	0.181489	0.0367273	7.75158e-07
	X_1669183_DEL	T	TACG	0.075	0.174236	0.0352742	7.833e-07
	X_1669192_SNP	A	C	0.0754717	0.173654	0.0352831	8.57824e-07
	X_1679533_SNP	A	G	0.0691824	0.178599	0.0367273	1.1571e-06
	2L_4042973_SNP	G	A	0.056962	0.189148	0.0403397	2.74695e-06
	3R_16873137_SNP	A	T	0.0723684	0.171164	0.0367904	3.2806e-06
	X_4413358_SNP	G	T	0.078125	0.17964	0.0387063	3.46567e-06
	3R_6235066_SNP	T	G	0.153333	0.123119	0.0266316	3.78153e-06
	X_1682657_SNP	C	T	0.0931677	0.147027	0.0318646	3.948e-06
	X_1681783_SNP	T	G	0.14094	0.127012	0.0276692	4.42452e-06
	X_1926162_SNP	T	C	0.0696203	0.167876	0.036736	4.8821e-06
	3R_6980322_DEL	G	GAAATTAAG	0.108974	0.137666	0.0301959	5.13783e-06
	X_1682480_SNP	C	G	0.102041	0.145683	0.0320217	5.37673e-06
	2R_9998404_SNP	G	A	0.280255	0.0948337	0.0208835	5.59632e-06
	X_1664234_SNP	G	A	0.06	0.182716	0.0404048	6.12215e-06
	X_1665180_SNP	G	C	0.0869565	0.148382	0.0328707	6.35782e-06
	X_1676778_SNP	C	A	0.0754717	0.158489	0.0352831	7.05805e-06
	X_1665093_SNP	G	A	0.08125	0.152594	0.0340054	7.21149e-06
	2R_7046812_SNP	A	T	0.527027	0.0867895	0.0193487	7.273e-06
	X_1676533_INS	TT	T	0.089172	0.147295	0.0329106	7.61974e-06
	X_19028026_SNP	T	C	0.0566038	0.180467	0.040332	7.65794e-06
	X_2438965_SNP	T	G	0.384615	-0.0863853	0.0193406	7.94964e-06
	3L_8832878_SNP	A	T	0.490323	0.0842171	0.0188827	8.19519e-06
	X_16668094_INS	T	TT	0.18	0.111333	0.0249764	8.29139e-06
	3R_6978282_SNP	C	T	0.108974	0.134381	0.0301959	8.57444e-06
	X_19080490_SNP	A	T	0.208861	0.102349	0.0230004	8.59193e-06
	X_1665051_DEL	C	CGCTTCC	0.0691824	0.163307	0.0367273	8.72922e-06
	X_1663717_SNP	A	C	0.0745342	0.156768	0.0352653	8.77347e-06
	2R_17986290_SNP	T	A	0.0628931	0.170259	0.0383905	9.21042e-06
	3L_10966557_SNP	T	C	0.0987654	0.137246	0.0309485	9.22108e-06
	2R_6453811_SNP	C	T	0.0448718	0.201538	0.0454505	9.23996e-06
	3L_10966541_SNP	A	T	0.0993789	0.137068	0.030959	9.53714e-06
	3R_6979428_SNP	A	G	0.108974	0.1335	0.0301959	9.81947e-06
